# Genes Affecting Vocal and Facial Anatomy Went Through Extensive Regulatory Divergence in Modern Humans

**DOI:** 10.1101/106955

**Authors:** David Gokhman, Malka Nissim-Rafinia, Lily Agranat-Tamir, Genevieve Housman, Raquel García-Pérez, Esther Lizano, Olivia Cheronet, Swapan Mallick, Maria A. Nieves-Colón, Heng Li, Songül Alpaslan-Roodenberg, Mario Novak, Hongcang Gu, Jason M. Osinski, Manuel Ferrando-Bernal, Pere Gelabert, Iddi Lipende, Deus Mjungu, Ivanela Kondova, Ronald Bontrop, Ottmar Kullmer, Gerhard Weber, Tal Shahar, Mona Dvir-Ginzberg, Marina Faerman, Ellen E. Quillen, Alexander Meissner, Yonatan Lahav, Leonid Kandel, Meir Liebergall, María E. Prada, Julio M. Vidal, Richard M. Gronostajski, Anne C. Stone, Benjamin Yakir, Carles Lalueza-Fox, Ron Pinhasi, David Reich, Tomas Marques-Bonet, Eran Meshorer, Liran Carmel

## Abstract

Regulatory changes are broadly accepted as key drivers of phenotypic divergence. However, identifying regulatory changes that underlie human-specific traits has proven very challenging. Here, we use 63 DNA methylation maps of ancient and present-day humans, as well as of six chimpanzees, to detect differentially methylated regions that emerged in modern humans after the split from Neanderthals and Denisovans. We show that genes affecting the face and vocal tract went through particularly extensive methylation changes. Specifically, we identify widespread hypermethylation in a network of face- and voice-affecting genes (*SOX9*, *ACAN*, *COL2A1*, *NFIX* and *XYLT1*). We propose that these repression patterns appeared after the split from Neanderthals and Denisovans, and that they might have played a key role in shaping the modern human face and vocal tract.
