## Extended Data Table 1 for "Genes Affecting Vocal and Facial Anatomy Went Through Extensive Regulatory Divergence in Modern Humans"

### Sheet: samples
Extended Data Table 1. Ancient and present-day DNA methylation samples
	Sample	tissue	age of individual					Coverage	age of sample (kyo)		single/double
Sample	Ancient/modern	Source	Age of individual	Female/male	DNA methylation mapping method	Skeletal diseases	Number of samples	Ancient genome coverage	Age of sample (KYO)	Ancestry/collection site	Ancient DNA library preparation method	Estimated deamination rate
Altai Neanderthal	ancient	toe phalanx	juvenile/adult	F	Reconstruction	No diseases identified	1	52x	122	Siberia	single-stranded	1.61
Vindija Neanderthal	ancient	femur	adult	F	Reconstruction	No diseases identified	1	7x	52	Croatia	single-stranded	2.86
Denisovan	ancient	finger phalanx	juvenile	F	Reconstruction	No diseases identified	1	30x	72	Siberia	single-stranded	1.61
Ust' Ishim	ancient	femur	adult	M	Reconstruction	No diseases identified	1	43x	45	Siberia	single-stranded	3.73
Loschbour	ancient	tooth	adult	M	Reconstruction	No diseases identified	1	22x	8	Germany	both	1.43
Stuttgart	ancient	tooth	adult	M	Reconstruction	No diseases identified	1	19x	7	Germany	double-stranded	2.49
La Braña 1	ancient	tooth	adult	M	Reconstruction	No diseases identified	1	22x	8	Spain	double-stranded	1.21
I1583	ancient	skull (petrous)	juvenile	F	Reconstruction	No diseases identified	1	24x	8.5	Turkey	double-stranded	3.25
Present-day human (Bone1 and Bone2)	modern	femur	adult	F	WGBS	Osteoarthritis, collected samples were morphologically healthy	2	-	contemporary	Israel	-	-
Present-day human osteoblast	modern	rib, femur, tibia	juvenile	F	RRBS	No diseases identified	1	-	contemporary	Caucasian (unspecified)	-	-
Present-day human	modern	femur	adult	46F,2M	Illumina 450K methylation array	Osteoarthritis or osteoporosis	48	-	contemporary	Spain	-	-
Present-day human	modern	bone (unspecified)	adult	3M,1F	Illumina 450K methylation array	No diseases identified	4	-	contemporary	Unspecified	-	-
Present-day human	modern	zygomatic bone (cranium)	adult	M	Bisulfite-PCR	No diseases identified	1	-	contemporary	Israel	-	-
Present-day human	modern	temporal bone (cranium)	adult	F	Bisulfite-PCR	No diseases identified	1	-	contemporary	Israel	-	-
Present-day human	modern	temporal bone (cranium)	adult	F	Bisulfite-PCR	No diseases identified	1	-	contemporary	Israel	-	-
Chimpanzee	modern	rib	adult	F	WGBS	No diseases identified	1	-	contemporary	Unspecified	-	-
Chimpanzee	modern	long bone (unspecified)	juvenile	F	RRBS	No diseases identified	1	-	contemporary	Tanzania	-	-
Chimpanzee	modern	femur	adult	3M, 1 Unknown	Illumina 850K methylation array	No diseases identified	4	-	contemporary	Unspecified	-	-
Chimpanzee	modern	frontal bone (cranium)	adult	M	Bisulfite-PCR	cardiomyopathy	1	-	contemporary	Western chimpanzee	-	-
Chimpanzee	modern	frontal bone (cranium)	adult	F	Bisulfite-PCR	cardiomyopathy	1	-	contemporary	Sierra Leone	-	-
Chimpanzee	modern	petrous bone (cranium)	juvenile	unknown	Bisulfite-PCR	No diseases identified	1	-	1950's	Liberia	-	-
Chimpanzee	modern	petrous bone (cranium)	adult	unknown	Bisulfite-PCR	No diseases identified	1	-	1950's	Liberia	-	-
