## Extended Data Table 4 for "Genes Affecting Vocal and Facial Anatomy Went Through Extensive Regulatory Divergence in Modern Humans"

### Sheet: AMH-derived
Extended Data Table 4. Body parts significantly enriched (FDR < 0.05) within AMH-derived DMGs.
Name	Enrichment ratio	Observed	Expected	P-value	FDR
vocal folds	2.10749	25	11.8625	0.000225317	0.0171766
larynx	1.68011	29	17.2607	0.00251886	0.0483835
nails	1.60092	30	18.7393	0.00429911	0.0488535
teeth	1.57207	44	27.9885	0.000549651	0.0171766
forehead	1.56327	48	30.7049	0.000298098	0.0171766
lips	1.46371	46	31.4269	0.00189933	0.0474832
eyelid	1.35609	56	41.2951	0.00294667	0.0483835
pelvis	1.33031	58	43.5989	0.00374834	0.0483835
maxilla	1.29658	65	50.1318	0.00332213	0.0483835
face	1.29187	80	61.9255	0.000471524	0.0171766
jaws	1.28951	65	50.4069	0.00387068	0.0483835

### Sheet: topQuartile AMH-derived
Extended Data Table 4. Body parts significantly enriched (FDR < 0.05) within top quartile AMH-derived DMGs.
Name	Enrichment ratio	Observed	Expected	P-value	FDR
vocal folds	2.82305	12	4.25072	0.00101378	0.0277542
larynx	2.2635	14	6.1851	0.00245905	0.0277542
nails	2.08492	14	6.7149	0.00497995	0.0296426
chin	1.95835	18	9.1914	0.0022	0.0277542
radius	1.82486	21	11.5077	0.00178915	0.0277542
eyelid	1.82464	27	14.7974	0.000170843	0.0106777
forehead	1.81776	20	11.0026	0.00261834	0.0277542
ulna	1.80362	21	11.6433	0.00207626	0.0277542
pelvis	1.79224	28	15.6229	0.000150762	0.0106777
outer ear	1.7838	22	12.3332	0.00171588	0.0277542
tibia	1.77211	20	11.286	0.00353832	0.0296426
fibula	1.70397	19	11.1504	0.00729705	0.0380055
nose	1.67139	25	14.9576	0.0015986	0.0277542
femur	1.6547	20	12.0868	0.00774981	0.0387491
arm	1.65053	23	13.935	0.00354649	0.0296426
forearm	1.65026	22	13.3312	0.004712	0.0296426
thigh	1.59889	21	13.1341	0.00892518	0.0399959
hip	1.56207	24	15.3642	0.00566395	0.0321815
maxilla	1.50301	27	17.9639	0.00449682	0.0296426
knee	1.50301	23	15.3026	0.0118073	0.049197
mandible	1.49993	27	18.0009	0.0046426	0.0296426
jaws	1.49481	27	18.0625	0.00489475	0.0296426
face	1.48716	33	22.19	0.000772055	0.0277542
fingers	1.4485	31	21.4014	0.0026644	0.0277542
neck	1.44647	27	18.6662	0.00806774	0.0387872
toes	1.42225	30	21.0934	0.00496594	0.0296426
digit	1.4143	31	21.9189	0.00415364	0.0296426
hand	1.3549	31	22.8799	0.00895908	0.0399959
upper limb	1.33651	33	24.6911	0.00691176	0.0375639
foot	1.32918	32	24.0751	0.00989195	0.0426377

### Sheet: AMH-derived inc. RRBS
Extended Data Table 4. Body parts significantly enriched (FDR < 0.05) within AMH-derived DMGs, which were also filtered using the RRBS samples (infant chimpanzee and juvenile AMH)
Name	Enrichment ratio	Observed	Expected	P-value	FDR
vocal folds	2.32667	23	9.88539	9.22009e-05	0.00791095
larynx	1.80757	26	14.384	0.00144072	0.0497927
nails	1.72899	27	15.616	0.00217202	0.0497927
teeth	1.71499	40	23.3238	0.000126575	0.00791095
chin	1.54383	33	21.3754	0.00398342	0.0497927
lips	1.48917	39	26.1891	0.00287831	0.0497927
forehead	1.48511	38	25.5874	0.00353005	0.0497927
maxilla	1.34047	56	41.7765	0.00239464	0.0497927
jaws	1.33315	56	42.0057	0.00276324	0.0497927
face	1.25958	65	51.6046	0.00390928	0.0497927

### Sheet: Archaic-derived
Extended Data Table 4. Body parts significantly enriched (FDR < 0.05) within Archaic-derived DMGs.
Name	Enrichment ratio	Observed	Expected	P-value	FDR
lips	1.46666	58	39.5456	0.000487701	0.0152407
forearm	1.38846	65	46.8143	0.000883721	0.022093
radius	1.38577	56	40.4109	0.00267193	0.0434692
fibula	1.37909	54	39.1562	0.0037011	0.0440749
mandible	1.37631	87	63.2123	4.77662e-05	0.00346449
jaws	1.37162	87	63.4287	5.54318e-05	0.00346449
scapula	1.36687	55	40.2378	0.00408322	0.0440749
tibia	1.36253	54	39.6321	0.00484386	0.0465756
shin	1.35293	60	44.3481	0.00312978	0.0434692
maxilla	1.34744	85	63.0825	0.000161308	0.00672118
ulna	1.34518	55	40.8868	0.00583685	0.0486404
thigh	1.34426	62	46.1221	0.00299975	0.0434692
humerus	1.34125	56	41.7521	0.00567504	0.0486404
arm	1.32831	65	48.9344	0.00302661	0.0434692
spinal column	1.28504	71	55.2513	0.00423119	0.0440749

### Sheet: AMH-derived rem.Osteogenic diff
Extended Data Table 4. Body parts significantly enriched (FDR < 0.05) within AMH-derived DMGs, after removal of 20 DMRs found <10kb from loci where methylation was shown to change during osteogenic differentiation.
Name	Enrichment ratio	Observed	Expected	P-value	FDR
vocal folds	2.12967	24	11.2693	0.000257953	0.0322441
larynx	1.70756	28	16.3977	0.00232801	0.0485002
teeth	1.54198	41	26.5891	0.00128827	0.0402583
forehead	1.50842	44	29.1696	0.00124045	0.0402583
lips	1.47376	44	29.8556	0.00202584	0.0485002
face	1.27488	75	58.8292	0.00123765	0.0402583

### Sheet: Neanderthal-derived, as AMH
Extended Data Table 4. Enrichment levels of body parts within Neanderthal-derived DMGs, ran as Ust'-Ishim-derived DMGs to test whether the filtering process results in enrichment of the vocal cords, larynx or facial regions
Name	Enrichment ratio	Observed	Expected	P-value	FDR
anus	2.65157	3	1.13141	0.130267	0.815326
duodenum	2.28201	3	1.31463	0.159112	0.815326
placenta	2.25841	3	1.32837	0.161304	0.815326
lymph vessels	2.22768	1	0.448898	0.389253	0.815326
scalp	1.94056	2	1.03063	0.269531	0.815326
cerebrospinal fluid	1.75586	3	1.70856	0.223821	0.815326
blood	1.50083	13	8.6619	0.0308023	0.815326
lung	1.47708	10	6.77011	0.0826712	0.815326
red blood cells	1.43627	6	4.1775	0.191634	0.815326
teeth	1.4325	5	3.49041	0.222343	0.815326
urethra	1.39646	3	2.1483	0.301495	0.815326
rectum	1.37592	3	2.18036	0.307403	0.815326
ureter	1.37303	4	2.91326	0.274927	0.815326
urinary bladder	1.33117	4	3.00487	0.290553	0.815326
blood vessels	1.33117	11	8.26338	0.119456	0.815326
uterus	1.28419	5	3.8935	0.284621	0.815326
heart	1.27967	10	7.81449	0.171618	0.815326
vocal folds	1.26558	2	1.5803	0.371417	0.815326
small intestine	1.25179	5	3.99427	0.301093	0.815326
aorta	1.2475	2	1.60321	0.37595	0.815326
forehead	1.2251	5	4.08131	0.315577	0.815326
heart valve	1.22304	2	1.63527	0.382336	0.815326
meninges	1.20837	3	2.48268	0.364629	0.815326
nails	1.20172	3	2.49642	0.36729	0.815326
scapula	1.17499	5	4.25537	0.345203	0.815326
spleen	1.15509	3	2.59719	0.38694	0.815326
femur	1.11384	5	4.48898	0.386142	0.815326
kidney	1.10738	7	6.32121	0.369827	0.815326
stomach	1.09705	5	4.55769	0.398395	0.815326
upper limb	1.08938	10	9.1795	0.353498	0.815326
face	1.08914	9	8.26338	0.366497	0.815326
elbow	1.08433	6	5.53335	0.400524	0.815326
nose	1.08433	6	5.53335	0.400524	0.815326
vertebrae	1.08165	6	5.54709	0.402905	0.815326
esophagus	1.05848	4	3.77899	0.431676	0.815326
knee	1.0555	6	5.68451	0.426879	0.815326
hip	1.05126	6	5.70741	0.430901	0.815326
maxilla	1.05102	7	6.66018	0.427022	0.815326
mandible	1.0467	7	6.68766	0.43175	0.815326
gallbladder	1.04456	1	0.957343	0.433755	0.815326
jaws	1.04313	7	6.71056	0.4357	0.815326
shoulder	1.03221	6	5.81277	0.449486	0.815326
lower limb	1.0259	10	9.74749	0.448605	0.815326
thigh	1.02494	5	4.87833	0.45646	0.815326
mouth	1.02387	9	8.79015	0.454777	0.815326
spinal column	1.02334	6	5.86315	0.458415	0.815326
hypothalamus	1.01071	1	0.989407	0.439679	0.815326
hair	1.00698	5	4.96536	0.472381	0.815326
vulva	1.00605	2	1.98798	0.45522	0.815326
foot	1.00605	9	8.94589	0.481936	0.815326
coagulation system	1.00258	4	3.98969	0.471775	0.815326
eyelid	0.999599	5	5.002	0.479094	0.815326
pharynx	0.989332	3	3.03235	0.473716	0.815326
white blood cells	0.967697	5	5.16691	0.477261	0.783293
fibula	0.965985	4	4.14085	0.485891	0.783293
arm	0.965985	5	5.17607	0.475348	0.783293
intestine	0.955834	5	5.23103	0.463908	0.783293
lips	0.955416	4	4.18666	0.475733	0.783293
tibia	0.954372	4	4.19124	0.474721	0.783293
hand	0.940495	8	8.50616	0.401328	0.783293
skin	0.936562	10	10.6774	0.355509	0.783293
radius	0.935959	4	4.27369	0.456607	0.783293
ulna	0.925053	4	4.32408	0.44565	0.783293
tongue	0.913441	2	2.18952	0.478583	0.783293
clavicle	0.912487	4	4.38362	0.432819	0.783293
cheek	0.911534	2	2.1941	0.477318	0.783293
humerus	0.905861	4	4.41569	0.425967	0.783293
large intestine	0.900258	4	4.44317	0.420127	0.783293
sternum	0.895641	4	4.46608	0.415284	0.783293
wrist	0.895457	5	5.58374	0.392461	0.783293
toes	0.893155	7	7.83739	0.343104	0.783293
penis	0.885051	3	3.38964	0.429914	0.783293
fingers	0.879786	7	7.95648	0.3218	0.783293
ankle	0.878168	5	5.69367	0.371069	0.783293
outer ear	0.874124	4	4.57601	0.39236	0.783293
larynx	0.869771	2	2.29946	0.448686	0.783293
rib	0.868905	4	4.60349	0.386716	0.783293
rib cage	0.868905	4	4.60349	0.386716	0.783293
neck	0.864604	6	6.93959	0.326223	0.783293
pelvis	0.862895	5	5.79445	0.351898	0.783293
cerebellum	0.859498	5	5.81735	0.347604	0.783293
digit	0.859015	7	8.14887	0.288599	0.783293
eye	0.857622	9	10.4941	0.220237	0.783293
shin	0.852783	4	4.69052	0.369086	0.783293
pancreas	0.852783	3	3.51789	0.400718	0.783293
head	0.843992	12	14.2182	0.0596359	0.783293
middle ear	0.841281	2	2.37733	0.428117	0.783293
forearm	0.833254	4	4.80046	0.347373	0.783293
ear	0.786995	5	6.35328	0.254573	0.783293
brain	0.761998	10	13.1234	0.0335285	0.783293
thyroid	0.760671	1	1.31463	0.434818	0.783293
skull	0.759159	7	9.22073	0.137784	0.783293
chest wall	0.755407	4	5.29516	0.258261	0.783293
peripheral nervous system	0.736476	7	9.50472	0.108592	0.783293
testis	0.676588	3	4.43401	0.224846	0.783293
cranial nerves	0.658361	5	7.59462	0.102305	0.783293
diaphragm	0.647812	1	1.54366	0.365206	0.783293
adrenal gland	0.596482	1	1.6765	0.328938	0.783293
sweat gland	0.594857	1	1.68108	0.32774	0.783293
liver	0.588973	3	5.09362	0.136707	0.783293
chin	0.585288	2	3.41712	0.20858	0.783293
peripheral nerves	0.543066	4	7.36559	0.0478406	0.783293
biliary tract	0.539043	1	1.85514	0.284688	0.783293
spinal cord	0.501868	3	5.97767	0.0628839	0.783293
bone marrow	0.49059	1	2.03836	0.244392	0.783293
pituitary gland	0.395494	1	2.52849	0.159028	0.783293
vagina	0.389149	1	2.56971	0.153169	0.783293
abdominal wall	0.332793	1	3.00487	0.101725	0.783293
inner ear	0	0	1.20928	0.141794	0.783293
ovary	0	0	2.62926	0.0280928	0.783293
prostate	0	0	1.8872	0.0668126	0.783293
breast	0	0	2.45062	0.0347581	0.783293
bronchus	0	0	1.65359	0.0869392	0.783293
olfactory bulb	0	0	0.829087	0.21302	0.783293
lymph nodes	0	0	1.08102	0.162852	0.783293
sinuses	0	0	0.558832	0.282742	0.783293
trachea	0	0	1.57572	0.0948244	0.783293
epiglottis	0	0	0.783281	0.223571	0.783293
lacrimal apparatus	0	0	0.595477	0.272172	0.783293
salivary gland	0	0	1.00315	0.177031	0.783293
appendix	0	0	0.192385	0.176317	0.815326
parathyroid	0	0	0.261094	0.231887	0.815326
thymus	0	0	0.416834	0.327447	0.783293
fallopian tube	0	0	0.645863	0.258242	0.783293
vas deferens	0	0	0.732894	0.235743	0.783293

### Sheet: Denisovan-derived, as AMH
Extended Data Table 4. Enrichment levels of body parts within Denisovan-derived DMGs, ran as Ust'-Ishim-derived DMGs to test whether the filtering process results in enrichment of the vocal cords, larynx or facial regions
Name	Enrichment ratio	Observed	Expected	P-value	FDR
scalp	10.3496	2	0.193244	0.0848858	0.535272
cheek	4.86152	2	0.411394	0.155796	0.535272
heart valve	3.26144	1	0.306613	0.390932	0.535272
sweat gland	3.17257	1	0.315202	0.389076	0.535272
chin	3.12154	2	0.64071	0.207939	0.535272
teeth	3.05599	2	0.654452	0.210478	0.535272
forehead	2.61354	2	0.765245	0.228975	0.535272
lips	2.54778	2	0.784999	0.231939	0.535272
testis	2.40565	2	0.831377	0.238553	0.535272
outer ear	2.331	2	0.858002	0.242146	0.535272
middle ear	2.24342	1	0.445749	0.368148	0.535272
breast	2.17632	1	0.45949	0.366713	0.535272
hair	2.14822	2	0.931005	0.25134	0.535272
nails	2.13639	1	0.468079	0.365888	0.535272
eyelid	2.13248	2	0.937876	0.25216	0.535272
nose	1.9277	2	1.0375	0.263379	0.535272
vertebrae	1.92293	2	1.04008	0.263655	0.535272
pelvis	1.84084	2	1.08646	0.268529	0.535272
ureter	1.83071	1	0.546235	0.360844	0.535272
spinal column	1.81927	2	1.09934	0.269856	0.535272
ear	1.67892	2	1.19124	0.279125	0.535272
maxilla	1.60156	2	1.24878	0.284881	0.535272
mandible	1.59498	2	1.25394	0.285399	0.535272
jaws	1.58953	2	1.25823	0.285831	0.535272
pancreas	1.51606	1	0.659605	0.361025	0.535272
toes	1.361	2	1.46951	0.308715	0.535272
fingers	1.34063	2	1.49184	0.311433	0.535272
coagulation system	1.33678	1	0.748068	0.366866	0.535272
digit	1.30898	2	1.52791	0.315997	0.535272
face	1.29084	2	1.54938	0.318825	0.535272
fibula	1.28798	1	0.77641	0.369725	0.535272
red blood cells	1.27668	1	0.783281	0.370487	0.535272
tibia	1.2725	1	0.785857	0.370779	0.535272
hand	1.25399	2	1.5949	0.325122	0.535272
scapula	1.25332	1	0.797881	0.372195	0.535272
radius	1.24795	1	0.801317	0.372614	0.535272
ulna	1.2334	1	0.810764	0.373801	0.535272
clavicle	1.21665	1	0.82193	0.375266	0.535272
mouth	1.21348	2	1.64815	0.33307	0.535272
humerus	1.20781	1	0.827942	0.376083	0.535272
sternum	1.19419	1	0.837389	0.377407	0.535272
foot	1.19235	2	1.67735	0.337723	0.535272
femur	1.1881	1	0.841683	0.378025	0.535272
upper limb	1.16201	2	1.72116	0.345131	0.535272
rib	1.15854	1	0.863155	0.381259	0.535272
rib cage	1.15854	1	0.863155	0.381259	0.535272
skull	1.15681	2	1.72889	0.346494	0.535272
shin	1.13704	1	0.879473	0.383877	0.535272
forearm	1.11101	1	0.900086	0.38738	0.535272
lower limb	1.0943	2	1.82766	0.365553	0.535272
thigh	1.09327	1	0.914687	0.389989	0.535272
arm	1.03038	1	0.970512	0.40092	0.535272
eye	1.01644	2	1.96765	0.398527	0.535272
chest wall	1.00721	1	0.992843	0.4057	0.535272
skin	0.998999	2	2.002	0.407837	0.535272
elbow	0.963852	1	1.0375	0.415926	0.535272
wrist	0.955154	1	1.04695	0.418199	0.535272
knee	0.938222	1	1.06585	0.422856	0.535272
ankle	0.936712	1	1.06756	0.423287	0.535272
hip	0.934457	1	1.07014	0.423936	0.535272
shoulder	0.91752	1	1.08989	0.428995	0.536243
brain	0.812798	2	2.46064	0.266788	0.833814
lung	0.787776	1	1.2694	0.403137	0.833814
neck	0.768537	1	1.30117	0.390163	0.833814
head	0.750215	2	2.6659	0.166363	0.833814
cranial nerves	0.702252	1	1.42399	0.341426	0.833814
heart	0.682493	1	1.46522	0.325592	0.833814
blood vessels	0.645418	1	1.54938	0.294131	0.833814
blood	0.615724	1	1.62411	0.267222	0.833814
peripheral nervous system	0.561124	1	1.78214	0.213687	0.833814
cerebellum	0	0	1.09075	0.128819	0.833814
uterus	0	0	0.730031	0.216544	0.833814
inner ear	0	0	0.226739	0.21009	0.535272
peripheral nerves	0	0	1.38105	0.0785217	0.833814
pituitary gland	0	0	0.474091	0.298393	0.833814
ovary	0	0	0.492986	0.291745	0.833814
penis	0	0	0.635557	0.244733	0.833814
vagina	0	0	0.481821	0.295661	0.833814
vulva	0	0	0.372745	0.328432	0.535272
prostate	0	0	0.353851	0.313834	0.535272
spinal cord	0	0	1.12081	0.122827	0.833814
kidney	0	0	1.18523	0.110619	0.833814
urethra	0	0	0.402806	0.324386	0.833814
anus	0	0	0.212139	0.197544	0.535272
urinary bladder	0	0	0.563413	0.267834	0.833814
bronchus	0	0	0.310049	0.279181	0.535272
white blood cells	0	0	0.968795	0.155128	0.833814
liver	0	0	0.955053	0.158299	0.833814
biliary tract	0	0	0.347839	0.309145	0.535272
gallbladder	0	0	0.179502	0.169021	0.535272
olfactory bulb	0	0	0.155454	0.147578	0.535272
aorta	0	0	0.300601	0.271557	0.535272
rectum	0	0	0.408818	0.322138	0.833814
intestine	0	0	0.980819	0.152388	0.833814
large intestine	0	0	0.833095	0.188357	0.833814
diaphragm	0	0	0.289436	0.262477	0.535272
stomach	0	0	0.854566	0.182811	0.833814
small intestine	0	0	0.748926	0.211179	0.833814
bone marrow	0	0	0.382193	0.332173	0.833814
pharynx	0	0	0.568566	0.266138	0.833814
meninges	0	0	0.465502	0.301449	0.833814
cerebrospinal fluid	0	0	0.320355	0.287437	0.535272
spleen	0	0	0.486974	0.293849	0.833814
lymph nodes	0	0	0.202691	0.189355	0.535272
sinuses	0	0	0.104781	0.101192	0.535272
abdominal wall	0	0	0.563413	0.267834	0.833814
duodenum	0	0	0.246493	0.226854	0.535272
esophagus	0	0	0.70856	0.222749	0.833814
placenta	0	0	0.24907	0.229023	0.535272
larynx	0	0	0.431148	0.313878	0.833814
trachea	0	0	0.295448	0.267375	0.535272
vocal folds	0	0	0.296307	0.268073	0.535272
epiglottis	0	0	0.146865	0.139831	0.535272
tongue	0	0	0.410535	0.321497	0.833814
lymph vessels	0	0	0.0841683	0.0818518	0.535272
lacrimal apparatus	0	0	0.111652	0.107578	0.535272
adrenal gland	0	0	0.314343	0.282628	0.535272
salivary gland	0	0	0.18809	0.176592	0.535272
thyroid	0	0	0.246493	0.226854	0.535272
hypothalamus	0	0	0.185514	0.174325	0.535272
appendix	0	0	0.0360721	0.0356502	0.535272
parathyroid	0	0	0.0489551	0.0481741	0.535272
thymus	0	0	0.0781563	0.0761591	0.535272
fallopian tube	0	0	0.121099	0.116309	0.535272
vas deferens	0	0	0.137418	0.131255	0.535272

### Sheet: Ust'-Ishim-derived, as Archaic
Extended Data Table 4. Enrichment levels of body parts within Ust'-Ishim-derived DMGs, ran as Neanderthal/Denisovan-derived DMGs to test whether the filtering process results in enrichment of the vocal cords, larynx or facial regions
Name	Enrichment ratio	Observed	Expected	P-value	FDR
epiglottis	1.85699	12	6.46207	0.0263793	0.0871752
lacrimal apparatus	1.83199	9	4.91268	0.0542006	0.138267
vocal folds	1.76414	23	13.0375	0.00433346	0.0321393
scalp	1.76414	15	8.50272	0.0204381	0.0824115
cheek	1.65734	30	18.1013	0.00272776	0.0307622
chin	1.63171	46	28.1912	0.000187806	0.012739
abdominal wall	1.53287	38	24.7902	0.00273772	0.0307622
larynx	1.52869	29	18.9705	0.00990263	0.050165
diaphragm	1.49193	19	12.7352	0.0428917	0.114074
lips	1.47655	51	34.5399	0.000883401	0.0199831
teeth	1.45854	42	28.7959	0.00395096	0.0321393
forehead	1.42557	48	33.6708	0.00295317	0.0307622
eyelid	1.38126	57	41.2665	0.0020297	0.0307622
nose	1.38006	63	45.6502	0.000959187	0.0199831
femur	1.37711	51	37.0341	0.00437095	0.0321393
maxilla	1.36496	75	54.9465	0.00023226	0.012739
jaws	1.35472	75	55.3622	0.000305736	0.012739
outer ear	1.35092	51	37.7521	0.00657813	0.0373757
lymph vessels	1.35011	5	3.70341	0.26406	0.434309
mandible	1.34123	74	55.1732	0.000507506	0.0158595
radius	1.33303	47	35.2579	0.0124299	0.058477
wrist	1.32419	61	46.0658	0.00374933	0.0321393
hip	1.31673	62	47.0862	0.00390215	0.0321393
elbow	1.31434	60	45.6502	0.00500883	0.0347835
nails	1.31097	27	20.5955	0.0692816	0.157458
tibia	1.30142	45	34.5777	0.0222655	0.084292
ankle	1.29862	61	46.9728	0.00610747	0.036354
pelvis	1.29696	62	47.8042	0.00573295	0.0358309
humerus	1.29017	47	36.4294	0.0222733	0.084292
ulna	1.28947	46	35.6736	0.0241563	0.084292
fibula	1.28798	44	34.162	0.0283216	0.0871752
knee	1.27939	60	46.8972	0.00953635	0.050165
pharynx	1.27914	32	25.0169	0.0660006	0.156231
placenta	1.27748	14	10.9591	0.177357	0.326023
shoulder	1.27202	61	47.9553	0.010033	0.050165
thigh	1.2672	51	40.2462	0.023116	0.084292
heart valve	1.2601	17	13.491	0.16399	0.323006
forearm	1.23726	49	39.6038	0.0397131	0.107916
face	1.23216	84	68.1729	0.00284821	0.0307622
scapula	1.22483	43	35.1068	0.0632959	0.155693
skull	1.22254	93	76.071	0.00127453	0.0227594
spinal column	1.21974	59	48.371	0.0288567	0.0871752
clavicle	1.21665	44	36.1649	0.0662419	0.156231
blood	1.20346	86	71.4606	0.00535	0.0351973
arm	1.19431	51	42.7025	0.0635227	0.155693
shin	1.18873	46	38.6968	0.0838438	0.187151
fingers	1.18828	78	65.641	0.0157535	0.0656394
blood vessels	1.18816	81	68.1729	0.012631	0.058477
urethra	1.18487	21	17.7234	0.203867	0.365242
uterus	1.18301	38	32.1214	0.119392	0.248734
vertebrae	1.17998	54	45.7635	0.0678038	0.156953
toes	1.17541	76	64.6585	0.0242761	0.084292
middle ear	1.1727	23	19.6129	0.205372	0.365242
mouth	1.17211	85	72.5188	0.0141731	0.0632729
hair	1.17175	48	40.9642	0.094887	0.201032
neck	1.17027	67	57.2516	0.0441874	0.115071
urinary bladder	1.16982	29	24.7902	0.176194	0.326023
chest wall	1.16745	51	43.6851	0.0898572	0.193658
rectum	1.16745	21	17.988	0.223489	0.388001
upper limb	1.16201	88	75.7309	0.014912	0.0642759
digit	1.16023	78	67.2282	0.0303373	0.0881898
hand	1.15424	81	70.1758	0.0292909	0.0871752
trachea	1.15387	15	12.9997	0.278002	0.451301
ear	1.14472	60	52.4145	0.0896124	0.193658
sternum	1.13991	42	36.8451	0.159707	0.323006
foot	1.13816	84	73.8036	0.0364905	0.101362
aorta	1.13409	15	13.2265	0.300231	0.469111
rib	1.13221	43	37.9788	0.167963	0.323006
rib cage	1.13221	43	37.9788	0.167963	0.323006
lower limb	1.1316	91	80.4168	0.0286977	0.0871752
fallopian tube	1.12605	6	5.32837	0.372927	0.548422
ureter	1.12339	27	24.0344	0.250527	0.423188
eye	1.1204	97	86.5766	0.0269446	0.0871752
skin	1.11252	98	88.0882	0.0323286	0.0918426
tongue	1.1072	20	18.0636	0.307818	0.475027
white blood cells	1.10259	47	42.627	0.207457	0.365242
heart	1.08578	70	64.4695	0.167803	0.323006
cranial nerves	1.0853	68	62.6556	0.175779	0.326023
sweat gland	1.08156	15	13.8689	0.365946	0.548422
bone marrow	1.07038	18	16.8165	0.370909	0.548422
intestine	1.0659	46	43.156	0.296699	0.469111
stomach	1.0638	40	37.6009	0.31874	0.485883
lung	1.05634	59	55.8534	0.288603	0.462505
peripheral nervous system	1.04573	82	78.414	0.263453	0.434309
head	1.02302	120	117.3	0.237119	0.406026
thyroid	1.01423	11	10.8457	0.464607	0.667539
testis	1.01147	37	36.5806	0.461928	0.667539
lymph nodes	1.00915	9	8.91841	0.470385	0.66816
brain	0.997525	108	108.268	0.466593	0.999862
vas deferens	0.99233	6	6.04638	0.48316	0.678595
large intestine	0.982099	36	36.6562	0.453803	0.999862
hypothalamus	0.980079	8	8.16261	0.495659	0.999862
kidney	0.958773	50	52.15	0.350677	0.999862
bronchus	0.95293	13	13.6421	0.439902	0.999862
cerebellum	0.937634	45	47.9931	0.293161	0.999862
spinal cord	0.932764	46	49.3158	0.273949	0.999862
parathyroid	0.928495	2	2.15402	0.490348	0.681039
peripheral nerves	0.921566	56	60.7661	0.19923	0.999862
pituitary gland	0.910834	19	20.86	0.334117	0.999862
adrenal gland	0.867611	12	13.8311	0.308733	0.999862
esophagus	0.866033	27	31.1766	0.193874	0.999862
coagulation system	0.850677	28	32.915	0.157882	0.999862
vagina	0.849052	18	21.2001	0.224377	0.999862
red blood cells	0.841449	29	34.4644	0.135245	0.999862
duodenum	0.829823	9	10.8457	0.287161	0.999862
inner ear	0.801882	8	9.97652	0.264489	0.999862
small intestine	0.789008	26	32.9528	0.0754688	0.83947
pancreas	0.75803	22	29.0226	0.0639536	0.83947
penis	0.750952	21	27.9645	0.0628107	0.83947
anus	0.749939	7	9.3341	0.217599	0.999862
ovary	0.73762	16	21.6914	0.0842049	0.83947
meninges	0.732347	15	20.4821	0.0873048	0.83947
cerebrospinal fluid	0.70944	10	14.0956	0.118863	0.999862
sinuses	0.650708	3	4.61036	0.23291	0.999862
prostate	0.642284	10	15.5694	0.0582774	0.83947
gallbladder	0.633065	5	7.89808	0.140617	0.999862
appendix	0.630051	1	1.58717	0.360346	0.999862
vulva	0.609726	10	16.4008	0.0375591	0.78248
spleen	0.606715	13	21.4269	0.017545	0.548281
biliary tract	0.588047	9	15.3049	0.0349683	0.78248
olfactory bulb	0.584798	4	6.83997	0.128131	0.999862
liver	0.571125	24	42.0223	0.000177632	0.022204
breast	0.544081	11	20.2176	0.00840736	0.350307
thymus	0.290793	1	3.43888	0.0812709	0.83947
salivary gland	0.241663	2	8.27598	0.00509188	0.318242
