## Extended Data Table 5 for "Genes Affecting Vocal and Facial Anatomy Went Through Extensive Regulatory Divergence in Modern Humans"

### Sheet: Face
Extended Data Table 5. DMRs in genes affecting the facial skeleton
DMG	Associated facial skeleton HPO phenotype	Chromosome	DMR start	DMR end
ACAN	Absent nasal bridge;Mandibular prognathia	15	89333945	89344957
AHDC1	Depressed nasal bridge;Micrognathia	1	27869253	27871400
AHDC1	Depressed nasal bridge;Micrognathia	1	27917471	27921806
ALPL	Frontal bossing;	1	21901961	21907487
ALX4	Wide nasal ridge;Hypoplasia of midface;Midline defect of the nose;Depressed nasal bridge;Underdeveloped nasal alae;Wide nasal bridge;Aplasia/Hypoplasia involving the nose;Facial asymmetry;Bifid nasal tip;Depressed nasal ridge;Anteverted nares;Broad forehead;Frontal bossing;Craniofacial dysostosis;High forehead;Short nose	11	44286760	44291071
ARID1B	Wide nasal base;Coarse facial features;Hypoplasia of midface;Triangular face;Short chin;Micrognathia;Long nose;Short nose;Bulbous nose;Depressed nasal bridge;Underdeveloped supraorbital ridges;Underdeveloped nasal alae;Wide nasal bridge;Narrow nasal bridge;Broad nasal tip;Depressed nasal ridge;Anteverted nares;Abnormal facial shape	6	157171915	157174809
AUTS2	Abnormal facial shape;	7	70034369	70037766
BCR	Long face;Prominent nasal bridge;Hypoplasia of the zygomatic bone;Underdeveloped nasal alae;Pointed chin;Facial asymmetry	22	23620372	23621989
CAMTA1	Large forehead;Pointed chin;Long face;	1	7042677	7046314
CC2D1A	Narrow face;Long face;Coarse facial features;Hypoplasia of midface;Depressed nasal bridge;Prominent nasal bridge;Underdeveloped nasal alae;Wide nasal bridge;Mandibular prognathia;Pointed chin;Prominent nose;Short chin;Prominent supraorbital ridges;	19	14026127	14029011
CDH23	Hypoplasia of the nasal bone;	10	73230315	73232423
CDH23	Hypoplasia of the nasal bone;	10	73334696	73336657
CDK5RAP2	Sloping forehead;Retrognathia	9	123214663	123217816
CDON	Midnasal stenosis;Narrow nasal bridge;Anteverted nares;Short nose	11	125904055	125909557
CHD7	Broad columella;Narrow face;Square face;Facial asymmetry;Micrognathia;Hypoplasia of the zygomatic bone	8	61679558	61684133
COL18A1	Depressed nasal bridge;	21	46877824	46878636
COL27A1	Prominent forehead;Wide nasal bridge	9	116953394	116962100
COL27A1	Prominent forehead;Wide nasal bridge	9	117028707	117043010
COL2A1	Hypoplasia of midface;Flat face;Short nose;Depressed nasal bridge;Pierre-Robin sequence;Flat midface;Coarse facial features;Round face;Broad forehead;Pugilistic facies;Micrognathia;Bulbous nose;Cartilage destruction;Hypoplasia of the zygomatic bone;Depressed nasal ridge;Anteverted nares;Frontal bossing;	12	48362098	48394211
COL5A1	Narrow nasal bridge;	9	137596139	137597322
COL9A3	Flat face;	20	61451037	61455428
CREBBP	Retrognathia;Low hanging columella;Deviated nasal septum;Hypoplasia of the maxilla;Micrognathia;Wide nasal bridge;Convex nasal ridge;Prominent nose;Abnormal facial shape;Frontal bossing	16	3828787	3834862
CREBBP	Retrognathia;Low hanging columella;Deviated nasal septum;Hypoplasia of the maxilla;Micrognathia;Wide nasal bridge;Convex nasal ridge;Prominent nose;Abnormal facial shape;Frontal bossing	16	3891316	3900883
EPB41L1	Retrognathia;Coarse facial features;Mandibular prognathia;Short chin;Broad forehead;Narrow forehead;Micrognathia;Short nose;Bulbous nose;Prominent nose;Prominent forehead;Frontal bossing	20	34755399	34760820
FOXP1	Broad nasal tip;Prominent forehead;Short nose;	3	71463188	71468080
FOXP1	Broad nasal tip;Prominent forehead;Short nose;	3	71581436	71583386
GLI2	Hypoplasia of midface;Hypoplasia of the maxilla;Short nose;Midnasal stenosis;Hypoplasia of the premaxilla;Depressed nasal bridge;Bilateral cleft lip and palate;Narrow nasal bridge;Single naris;Anteverted nares;Prominent forehead;Frontal bossing	2	121538511	121539057
GLI3	Microretrognathia;Broad forehead;Sloping forehead;Micrognathia;High forehead;Abnormality of the nose;Short nose;Depressed nasal bridge;Wide nasal bridge;Anteverted nares;Prominent forehead;Frontal bossing;Trigonocephaly;	7	42212811	42214593
KCNAB2	Hypoplasia of midface;	1	6145131	6148150
KCNK9	Abnormal facial shape;Narrow forehead	8	140610581	140614099
LETM1	Prominent glabella;Micrognathia;High forehead;Wide nasal bridge;Convex nasal ridge;Frontal bossing	4	1843134	1844451
MEIS2	Prominent nasal bridge;Pointed chin;Long face;Narrow forehead;Convex nasal ridge;	15	37217518	37219852
NDST1	Narrow face;Long face;Coarse facial features;Hypoplasia of midface;Depressed nasal bridge;Prominent nasal bridge;Underdeveloped nasal alae;Wide nasal bridge;Mandibular prognathia;Pointed chin;Prominent nose;Short chin;Prominent supraorbital ridges;	5	149901762	149903284
NFIX	Prominence of the premaxilla;Narrow face;Long face;Retrognathia;Hypoplasia of midface;Depressed nasal bridge;Anteverted nares;Prominent forehead;Frontal bossing;Micrognathia;Short nose;	19	13155588	13158871
NFIX	Prominence of the premaxilla;Narrow face;Long face;Retrognathia;Hypoplasia of midface;Depressed nasal bridge;Anteverted nares;Prominent forehead;Frontal bossing;Micrognathia;Short nose;	19	13185658	13192650
NKX2-5	Coarse facial features;Broad forehead;Underdeveloped supraorbital ridges;Abnormal nasal morphology	5	172657465	172659560
PDE6A	Wide nasal bridge;Anteverted nares	5	149314719	149325974
PHF21A	Broad forehead;Craniofacial dysostosis;High forehead;Underdeveloped nasal alae;Wide nasal bridge;Short nose	11	45954587	45956020
PLEC	Underdeveloped nasal alae;Abnormality of the nose	8	145051921	145052484
PLXND1	Depressed nasal bridge;Micrognathia	3	129312022	129315078
PNPLA6	Frontal bossing;	19	7606148	7606627
POC1A	Prominent nose;Triangular face;Prominent forehead;Long face;Mandibular prognathia;Pointed chin	3	52110680	52112683
POLD1	Micrognathia;Convex nasal ridge	19	50883926	50885758
PRKCD	Systemic lupus erythematosus;Short chin;Wide nasal bridge;Prominent forehead	3	53218299	53221365
RIN2	Coarse facial features;	20	19944783	19947262
SATB2	Long face;Hypoplasia of midface;Bulbous nose;Prominent nasal bridge;Convex nasal ridge;Facial asymmetry;Anteverted nares;Frontal bossing;Micrognathia;High forehead;Long nose;	2	200236735	200244763
SH3BP2	Round face;	4	2796208	2800983
SMAD3	Retrognathia;Micrognathia	15	67466721	67470941
SMOC1	Retrognathia;Depressed nasal bridge;Prominent forehead;Frontal bossing;Micrognathia;Short nose	14	70393384	70399089
SMOC1	Retrognathia;Depressed nasal bridge;Prominent forehead;Frontal bossing;Micrognathia;Short nose	14	70416445	70420318
SOX9	Small face;Micrognathia;High forehead;Depressed nasal bridge;Depressed nasal ridge;Pierre-Robin sequence	17	70077734	70113643
SOX9	Small face;Micrognathia;High forehead;Depressed nasal bridge;Depressed nasal ridge;Pierre-Robin sequence	17	70119247	70120418
SPEG	Long face;Retrognathia;Micrognathia;	2	220316303	220319764
SPTAN1	Anteverted nares;Broad forehead;Prominent forehead;	9	131389712	131391645
TCF4	Retrognathia;Coarse facial features;Mandibular prognathia;Short chin;Broad forehead;Narrow forehead;Micrognathia;Short nose;Bulbous nose;Wide nasal bridge;Prominent nose;Anteverted nares;Prominent forehead;Frontal bossing	18	53151191	53157268
TECPR2	Round face;	14	102944539	102947338
TENM3	Wide nasal bridge;Micrognathia	4	183199388	183203918
TGFBR2	Retrognathia;Micrognathia;Hypoplasia of the zygomatic bone;	3	30649533	30658854
TGFBR2	Retrognathia;Micrognathia;Hypoplasia of the zygomatic bone;	3	30674279	30680742
TGFBR2	Retrognathia;Micrognathia;Hypoplasia of the zygomatic bone;	3	30706167	30710950
TRAPPC9	Narrow face;Long face;Coarse facial features;Hypoplasia of midface;Depressed nasal bridge;Prominent nasal bridge;Underdeveloped nasal alae;Wide nasal bridge;Mandibular prognathia;Pointed chin;Prominent nose;Short chin;Prominent supraorbital ridges;	8	140969034	140970835
TRPV4	High forehead;Depressed nasal bridge;Frontal bossing;	12	110248589	110250088
WWOX	Broad forehead;Anteverted nares;Prominent forehead;	16	78707061	78709972
WWOX	Broad forehead;Anteverted nares;Prominent forehead;	16	79038137	79040340
XYLT1	Flat midface;Hypoplasia of midface;Microretrognathia;Round face;Flat face;Short nose;Depressed nasal bridge;Anteverted nares	16	17428938	17431410
ZBTB20	Hypoplasia of midface;Hypoplasia of the maxilla;Broad forehead;	3	114124276	114138056
ZNF423	Long face;Narrow forehead;Depressed nasal bridge;Prominent nasal bridge;Anteverted nares;Frontal bossing	16	49746970	49750736

### Sheet: Larynx
Extended Data Table 5. DMRs in genes affecting the larynx and vocal tract
DMG	Associated facial skeleton HPO phenotype	Chromosome	DMR start	DMR end
ALPL	Abnormality of the voice	1	21901961	21907487
AHDC1	Laryngomalacia (softening of the tissues of the larynx)	1	27869253	27871400
AHDC1	Laryngomalacia (softening of the tissues of the larynx)	1	27917471	27921806
SATB2	Abnormality of the voice	2	200236735	200244763
SPEG	Dysphonia	2	220316303	220319764
COLQ	Weak cry	3	15508914	15512536
TGFBR2	Abnormality of the voice	3	30649533	30658854
TGFBR2	Abnormality of the voice	3	30674279	30680742
TGFBR2	Abnormality of the voice	3	30706167	30710950
POC1A	High pitched voice	3	52110680	52112683
PLXND1	Abnormality of the voice	3	129312022	129315078
SH3BP2	Abnormality of the voice	4	2796208	2800983
SDHA	Hoarse voice, loss of voice, vocal cord paralysis	5	251676	254993
GLI3	Laryngeal cleft	7	42212811	42214593
CHD7	Abnormality of the voice, Laryngomalacia (softening of the tissues of the larynx)	8	61679558	61684133
COL2A1	Backwards displacement of the tongue base	12	48362098	48394211
HNRNPA1	Bowing of the vocal cords, hoarse voice	12	54679251	54682731
TRPV4	Vocal cord paresis	12	110248589	110250088
MEIS2	Laryngomalacia (softening of the tissues of the larynx)	15	37217518	37219852
ACAN	Hoarse voice	15	89333945	89344957
CREBBP	Laryngomalacia (softening of the tissues of the larynx)	16	3828787	3834862
CREBBP	Laryngomalacia (softening of the tissues of the larynx)	16	3891316	3900883
XYLT1	High-pitched voice	16	17428938	17431410
WWOX	Abnormality of the voice	16	78707061	78709972
SOX9	Laryngomalacia (softening of the tissues of the larynx)	17	70077734	70113643
SOX9	Laryngomalacia (softening of the tissues of the larynx)	17	70119247	70120418
GNAL	Laryngeal dystonia	18	11747116	11748993
NFIX	Laryngomalacia (softening of the tissues of the larynx)	19	13155588	13158871
NFIX	Laryngomalacia (softening of the tissues of the larynx)	19	13185658	13192650
POLD1	High-pitched voice	19	50883926	50885758
RIN2	High-pitched voice	20	19944783	19947262
PI4KA	Difficulties in speaking, chewing, and swallowing	22	21102507	21105410
