## Extended Data Table 6 for "Genes Affecting Vocal and Facial Anatomy Went Through Extensive Regulatory Divergence in Modern Humans"

### Sheet: AMH-derived
Extended Data Table 6. The fraction of differentially methylated CpGs in windows of 100 kb around each DMR. Shown is the mean fraction in DMGs associated with each body part.
Body part	Density in genes associated with organ	Density in genes not associated with organ	Ratio	P-value	FDR
olfactory bulb	0.136218	0.0564534	2.41292	0.0528861	0.080619
vocal folds	0.131716	0.0548749	2.40029	0.000198376	0.00225427
epiglottis	0.129312	0.0560381	2.30757	0.00635533	0.0124127
larynx	0.123965	0.0546061	2.27017	9.16618e-05	0.00143222
placenta	0.12462	0.0562976	2.2136	0.0379117	0.059237
bronchus	0.123075	0.0559186	2.20097	0.00529061	0.0112089
tongue	0.114844	0.0553294	2.07564	0.000356241	0.00277209
fallopian tube	0.11264	0.0566868	1.98706	0.182068	0.225331
trachea	0.110154	0.0559239	1.96971	0.0065443	0.0125852
hypothalamus	0.104325	0.0566433	1.84179	0.147361	0.189898
rib	0.10091	0.0548575	1.83949	0.000701484	0.00277209
rib cage	0.10091	0.0548575	1.83949	0.000701484	0.00277209
sternum	0.10091	0.0548575	1.83949	0.000701484	0.00277209
vas deferens	0.103604	0.0567144	1.82676	0.205915	0.248625
outer ear	0.099616	0.0545866	1.82492	0.000175163	0.00218954
forearm	0.0991898	0.0543955	1.82349	7.77007e-05	0.00143222
middle ear	0.10188	0.0559135	1.8221	0.000449925	0.00277209
scalp	0.102186	0.0564583	1.80993	0.0915008	0.130606
radius	0.0987343	0.0546417	1.80694	0.000279777	0.00277209
arm	0.0977316	0.0544035	1.79642	8.45831e-05	0.00143222
scapula	0.0984392	0.0548418	1.79497	0.000677875	0.00277209
ulna	0.0980135	0.0547168	1.79129	0.000373929	0.00277209
clavicle	0.0975271	0.0548653	1.77757	0.000778113	0.00277209
fibula	0.0969949	0.0548966	1.76687	0.000908612	0.00277209
humerus	0.0968111	0.0548784	1.7641	0.000841303	0.00277209
chin	0.0975317	0.0553034	1.76358	0.000532697	0.00277209
adrenal gland	0.0998086	0.0566143	1.76296	0.132409	0.176075
tibia	0.0967342	0.054883	1.76255	0.000849793	0.00277209
shin	0.0963785	0.0548178	1.75816	0.000628307	0.00277209
thigh	0.0950534	0.0547318	1.73671	0.000425834	0.00277209
femur	0.0946524	0.0548138	1.7268	0.000640483	0.00277209
vertebrae	0.0936958	0.0544386	1.72113	0.00011504	0.00159777
pelvis	0.0920226	0.0542748	1.6955	5.16226e-05	0.00143222
chest wall	0.0926124	0.0548407	1.68875	0.000794206	0.00277209
spinal column	0.0916632	0.0543054	1.68792	6.26415e-05	0.00143222
nose	0.0903828	0.0543376	1.66336	7.37667e-05	0.00143222
vulva	0.0936578	0.0565069	1.65746	0.0864037	0.125587
forehead	0.0899488	0.0551666	1.63049	0.00038328	0.00277209
elbow	0.0883276	0.0547796	1.61242	0.000648895	0.00277209
hip	0.0881125	0.0547966	1.60799	0.000707541	0.00277209
wrist	0.0880457	0.0548019	1.60662	0.000727595	0.00277209
knee	0.0879079	0.0548127	1.60379	0.00077202	0.00277209
shoulder	0.0878915	0.054814	1.60345	0.000777609	0.00277209
prostate	0.0906586	0.0565442	1.60332	0.0974516	0.13687
cheek	0.0893556	0.0559924	1.59585	0.00169239	0.00423098
ankle	0.0871994	0.0548459	1.5899	0.000929701	0.00277209
neck	0.0858184	0.054648	1.57038	0.000384405	0.00277209
breast	0.0878227	0.0565611	1.55271	0.111081	0.150925
pharynx	0.08588	0.0558002	1.53906	0.00616895	0.0124127
mandible	0.083345	0.0548109	1.52059	0.000923672	0.00277209
vagina	0.085889	0.0565449	1.51895	0.107595	0.147796
maxilla	0.0827732	0.0548441	1.50925	0.00110589	0.00314174
jaw	0.0827732	0.0548441	1.50925	0.00110589	0.00314174
eyelid	0.0812545	0.0554293	1.46591	0.00214823	0.00506659
toe	0.0804456	0.0548793	1.46586	0.00134393	0.00365198
face	0.0788986	0.054723	1.44178	0.000827321	0.00277209
tooth	0.0806311	0.0561807	1.43521	0.00611691	0.0124127
hand	0.0787043	0.0548673	1.43445	0.00139262	0.00370377
heart valve	0.0802076	0.0559512	1.43353	0.0167918	0.0283645
upper limb	0.0783292	0.0547029	1.4319	0.000795215	0.00277209
finger	0.0785969	0.0549649	1.42995	0.00208638	0.00501535
digit	0.0785969	0.0549649	1.42995	0.00208638	0.00501535
foot	0.0781379	0.054896	1.42338	0.00163053	0.00415951
skull	0.0778262	0.0547295	1.42202	0.000931422	0.00277209
pituitary gland	0.0804395	0.0566603	1.41968	0.172527	0.215658
hair	0.0781284	0.0559296	1.39691	0.015411	0.0271321
ovary	0.0791291	0.0566928	1.39575	0.201098	0.246443
abdominal wall	0.0783755	0.0562823	1.39254	0.0165431	0.0283272
penis	0.0779839	0.0565199	1.37976	0.0997437	0.138533
ear	0.076066	0.0551431	1.37943	0.00476521	0.01045
cerebrospinal fluid	0.0779732	0.0567924	1.37295	0.296688	0.337146
lower limb	0.0749619	0.0550049	1.36282	0.0030043	0.00670602
mouth	0.0749814	0.0551484	1.35963	0.00511378	0.0110211
lip	0.0749014	0.0561443	1.33409	0.00996231	0.0180477
lymph vessel	0.0761535	0.0571359	1.33285	0.598438	0.608169
head	0.0725104	0.0545052	1.33034	0.000599307	0.00277209
uterus	0.0749761	0.0565364	1.32616	0.147158	0.189898
lung	0.0735848	0.0558187	1.31828	0.0171195	0.0285326
blood vessel	0.0730807	0.0556143	1.31406	0.00769022	0.0143474
brain	0.0720753	0.0549135	1.31252	0.00265466	0.00603333
heart	0.0731461	0.0557951	1.31098	0.0159012	0.0276062
eye	0.0721141	0.055289	1.30431	0.00249728	0.00578074
cerebellum	0.0725202	0.0561665	1.29116	0.038965	0.0601311
inner ear	0.0733564	0.0570219	1.28646	0.366023	0.408508
peripheral nervous system	0.0714026	0.0555461	1.28547	0.00846015	0.0155517
lacrimal apparatus	0.0732254	0.0570664	1.28316	0.474127	0.498033
meninges	0.0722523	0.0568529	1.27086	0.370419	0.409755
testicle	0.071841	0.0566185	1.26886	0.16542	0.208864
nail	0.0718323	0.0566808	1.26731	0.113211	0.152165
peripheral nerve	0.0701479	0.0562253	1.24762	0.0764296	0.113735
cranial nerve	0.0690217	0.0561409	1.22944	0.0182514	0.0300188
skin	0.0685312	0.0558234	1.22764	0.0235296	0.0372303
urethra	0.069452	0.0569158	1.22026	0.449734	0.476414
intestine	0.0680885	0.0565491	1.20406	0.0919466	0.130606
urinary bladder	0.0664814	0.0569359	1.16765	0.480905	0.500943
kidney	0.0660155	0.056628	1.16578	0.230072	0.272129
ureter	0.0661831	0.056958	1.16196	0.520667	0.53788
liver	0.0649566	0.0569038	1.14152	0.315475	0.355264
sinus	0.0651967	0.0572145	1.13951	0.810199	0.816733
small intestine	0.0625886	0.0570131	1.09779	0.432868	0.462466
blood	0.0609878	0.0568604	1.07259	0.388652	0.422448
large intestine	0.0575984	0.0572159	1.00668	0.94739	0.94739
white blood cell	0.0530303	0.0574643	0.922838	0.423432	0.456284
gallbladder	0.052249	0.0572583	0.912515	0.585098	0.599486
red blood cell	0.0520307	0.0574441	0.905762	0.230766	0.272129
duodenum	0.0511422	0.0572998	0.892538	0.378022	0.414498
diaphragm	0.0503643	0.0573775	0.877771	0.206856	0.248625
aorta	0.049503	0.0574006	0.862412	0.268381	0.310626
biliary tract	0.0493896	0.0573288	0.861515	0.235753	0.275413
spinal cord	0.0495317	0.0576829	0.85869	0.0815232	0.119887
pancreas	0.0487696	0.0574861	0.848373	0.0616333	0.0928212
lymph node	0.0485792	0.0573559	0.846978	0.135183	0.177872
anus	0.0482945	0.0573478	0.842134	0.293155	0.336187
coagulation system	0.0476326	0.0575732	0.827339	0.0226127	0.0362383
esophagus	0.0453013	0.0577225	0.784813	0.00120703	0.00335285
stomach	0.044172	0.0579752	0.761913	3.35796e-05	0.00143222
bone marrow	0.0434103	0.0575025	0.754928	0.0212367	0.0344752
spleen	0.043295	0.0575142	0.752771	0.00160117	0.00415951
sweat gland	0.042414	0.0574716	0.737999	0.00667851	0.0126487
thyroid	0.040955	0.0575058	0.712188	0.000693324	0.00277209
rectum	0.0400276	0.0576855	0.693894	6.39958e-06	0.000799948
salivary gland	0.038717	0.0573327	0.675304	0.0104155	0.0185991
thymus	0.0366257	0.0572624	0.639612	0.0063221	0.0124127
parathyroid	0.0328376	0.0572833	0.573249	0.00555959	0.0115825
appendix	0.0214155	0.0572823	0.373859	0.152673	0.194736

### Sheet: AMH-derived (skeletal)
Extended Data Table 6. The fraction of differentially methylated CpGs in windows of 100 kb around each skeleton-related DMR. Shown is the mean fraction in DMGs associated with each body part.
Body part	Density in genes associated with organ	Density in genes not associated with organ	Ratio	P-value	FDR
fallopian tube	0.13611	0.0674274	2.01862	0.181858	0.278106
olfactory bulb	0.132441	0.0665066	1.9914	0.108577	0.176262
vocal folds	0.131939	0.0519136	2.54152	0.000241935	0.00144009
vas deferens	0.127991	0.0676494	1.89197	0.205945	0.306465
epiglottis	0.126193	0.0636455	1.98275	0.0265682	0.0495676
larynx	0.121452	0.0506824	2.39633	0.000206033	0.00136622
tongue	0.121225	0.0569506	2.1286	0.000824461	0.00381695
bronchus	0.114726	0.0634356	1.80855	0.035891	0.06502
placenta	0.114323	0.0670098	1.70606	0.183972	0.278106
trachea	0.10614	0.0634452	1.67294	0.0417109	0.0724147
adrenal gland	0.105401	0.0685301	1.53802	0.320468	0.438045
middle ear	0.102822	0.0634546	1.6204	0.00769966	0.0178233
hypothalamus	0.102207	0.0686582	1.48863	0.337474	0.453594
vulva	0.0994266	0.0671656	1.48032	0.184318	0.278106
outer ear	0.09773	0.0493092	1.98198	0.000207665	0.00136622
scalp	0.0976541	0.0674805	1.44715	0.255642	0.367301
forearm	0.0973733	0.0469718	2.07301	5.13284e-05	0.000534671
rib	0.0973424	0.0541939	1.79619	0.003062	0.00867013
rib cage	0.0973424	0.0541939	1.79619	0.003062	0.00867013
sternum	0.0973424	0.0541939	1.79619	0.003062	0.00867013
radius	0.0973316	0.0506443	1.92187	0.000469393	0.0022567
scapula	0.0959611	0.0539675	1.77813	0.00283331	0.00863814
ulna	0.0958694	0.0518804	1.84789	0.000969136	0.0043265
prostate	0.0956471	0.0680187	1.40619	0.267973	0.380643
arm	0.0955306	0.0466203	2.04912	4.55366e-05	0.000517461
humerus	0.0952299	0.0537053	1.77319	0.00254108	0.00814448
clavicle	0.0952294	0.0541168	1.7597	0.00312125	0.00867013
fibula	0.0949202	0.0543556	1.74628	0.00355378	0.00945156
chin	0.0947617	0.0587559	1.6128	0.00984641	0.0212207
tibia	0.0946627	0.0541534	1.74805	0.00324086	0.00880668
shin	0.0943524	0.0531628	1.77478	0.00200828	0.00678472
breast	0.0942258	0.067741	1.39097	0.242609	0.356778
thigh	0.0929959	0.0517588	1.79672	0.00103945	0.00433103
femur	0.0925145	0.0530908	1.74257	0.00209879	0.00690391
vertebrae	0.0895199	0.0483308	1.85223	0.000197607	0.00136622
chest wall	0.0893106	0.0545588	1.63696	0.0049585	0.0126492
pelvis	0.0885482	0.0469083	1.88769	9.3451e-05	0.00080811
pharynx	0.0884111	0.0626927	1.41023	0.061891	0.104546
vagina	0.0881112	0.0685315	1.2857	0.353446	0.46506
elbow	0.0881005	0.0516916	1.70435	0.0013923	0.0056141
hip	0.0878596	0.0519966	1.68972	0.00164698	0.00621218
knee	0.0876305	0.0522866	1.67597	0.00192389	0.00668019
spinal column	0.0875274	0.0448549	1.95135	2.79674e-05	0.000389349
wrist	0.0875141	0.0519842	1.68348	0.00168971	0.00621218
shoulder	0.0873431	0.0522056	1.67306	0.00190096	0.00668019
ovary	0.0872913	0.0689594	1.26584	0.406498	0.513255
nose	0.0869905	0.0470262	1.84983	0.000119761	0.000935635
ankle	0.0868405	0.0528564	1.64295	0.00266663	0.00833323
forehead	0.0862084	0.0592125	1.45591	0.030973	0.0569356
cheek	0.0856336	0.0663104	1.2914	0.132916	0.213006
neck	0.0816508	0.0543206	1.50313	0.00837139	0.0190259
hair	0.0813949	0.0642929	1.266	0.174914	0.276762
mandible	0.0809122	0.0552735	1.46385	0.0130902	0.0277335
toe	0.0808189	0.0527316	1.53265	0.00564904	0.0141226
heart valve	0.0806897	0.06634	1.21631	0.27535	0.386728
pituitary gland	0.0803303	0.0700859	1.14617	0.604847	0.687327
maxilla	0.080298	0.0560413	1.43284	0.0182804	0.0357039
jaw	0.080298	0.0560413	1.43284	0.0182804	0.0357039
penis	0.0800339	0.0692642	1.15549	0.492651	0.592128
tooth	0.0800257	0.0678994	1.17859	0.322401	0.438045
foot	0.0794324	0.0512472	1.54998	0.00456691	0.011893
ear	0.079112	0.0551997	1.4332	0.0170504	0.0353335
hand	0.0789946	0.0530291	1.48965	0.00922895	0.0203167
upper limb	0.078942	0.0455116	1.73455	0.000320262	0.00181967
finger	0.0788572	0.0549013	1.43635	0.0174523	0.0353335
eyelid	0.0787829	0.0645658	1.2202	0.2517	0.365842
digit	0.0784566	0.0554558	1.41476	0.0223946	0.042414
abdominal wall	0.0783726	0.0690693	1.1347	0.457758	0.555531
heart	0.0766915	0.0657167	1.167	0.382982	0.488497
blood vessel	0.0766178	0.0650559	1.17772	0.367436	0.478432
face	0.0766038	0.0538706	1.422	0.0175254	0.0353335
cerebrospinal fluid	0.0759245	0.071248	1.06564	0.834364	0.891414
lower limb	0.0755469	0.0552502	1.36736	0.0519022	0.0888737
skull	0.0755107	0.0524468	1.43976	0.0195443	0.0375852
gallbladder	0.0750246	0.0719808	1.04229	0.731784	0.802394
lymph vessel	0.0745708	0.0719588	1.0363	0.966624	0.982342
nail	0.0744958	0.0712527	1.04552	0.807561	0.877784
lung	0.0739756	0.0695148	1.06417	0.721414	0.798025
testicle	0.0736593	0.0713099	1.03295	0.867894	0.919379
mouth	0.0734255	0.0670286	1.09544	0.528819	0.612059
uterus	0.0733813	0.0715231	1.02598	0.906407	0.936371
lip	0.0729277	0.0712572	1.02344	0.890592	0.9277
brain	0.0728842	0.0644073	1.13162	0.524732	0.612059
head	0.0727243	0.0314059	2.31562	0.000236223	0.00144009
inner ear	0.0721478	0.072022	1.00175	0.995468	0.999941
urethra	0.072033	0.0720315	1.00002	0.999941	0.999941
cerebellum	0.071699	0.0723395	0.991146	0.958925	0.982342
eye	0.07027	0.0801249	0.877006	0.65466	0.73723
peripheral nervous system	0.0697605	0.0782305	0.89173	0.582704	0.668238
meninges	0.0697245	0.0725926	0.960491	0.883701	0.9277
ureter	0.0690055	0.0728474	0.947261	0.834085	0.891414
skin	0.0683955	0.0846681	0.807807	0.372968	0.480628
peripheral nerve	0.0676912	0.0770522	0.878512	0.452271	0.554254
urinary bladder	0.0668171	0.0734845	0.909269	0.706768	0.788804
cranial nerve	0.0666168	0.0795405	0.837521	0.347968	0.462723
intestine	0.0665982	0.076228	0.87367	0.421126	0.526408
kidney	0.0664194	0.0759872	0.874088	0.450332	0.554254
blood	0.0643736	0.0826512	0.778858	0.184663	0.278106
liver	0.0632198	0.0754473	0.837933	0.305592	0.424434
lacrimal apparatus	0.0593484	0.0731919	0.810861	0.514388	0.611541
small intestine	0.0584848	0.0774294	0.755331	0.0833863	0.138977
sinus	0.0563104	0.0723911	0.777863	0.518586	0.611541
large intestine	0.0535825	0.0828075	0.647073	0.00736063	0.0176938
aorta	0.0530674	0.0754005	0.703807	0.0392019	0.0690174
white blood cell	0.0521925	0.0808315	0.645696	0.0092644	0.0203167
red blood cell	0.0520454	0.0775994	0.670694	0.00764258	0.0178233
anus	0.048721	0.0737068	0.661011	0.0985938	0.162161
spinal cord	0.0486847	0.0870253	0.559432	0.00045907	0.0022567
biliary tract	0.0460416	0.074237	0.620198	0.00582062	0.0142662
lymph node	0.045748	0.0749704	0.610214	0.00154494	0.00603491
pancreas	0.0455673	0.0782373	0.582425	0.000446751	0.0022567
coagulation system	0.0443047	0.0795043	0.557261	9.69732e-05	0.00080811
esophagus	0.0437203	0.0827031	0.528642	3.75212e-05	0.000469015
sweat gland	0.0422538	0.075361	0.560685	0.000371063	0.00201665
stomach	0.0413687	0.0908164	0.45552	1.95734e-06	4.89334e-05
duodenum	0.0412161	0.0744451	0.553644	0.00103164	0.00433103
bone marrow	0.0384216	0.076023	0.505394	5.76302e-05	0.000554137
rectum	0.0384163	0.0799141	0.48072	1.38957e-06	4.34239e-05
diaphragm	0.0382817	0.0775107	0.493889	9.60241e-06	0.000171472
thyroid	0.0366857	0.0777698	0.471722	5.32087e-07	3.06918e-05
thymus	0.0366257	0.0724319	0.505657	3.25364e-07	3.06918e-05
spleen	0.0352781	0.077182	0.457076	7.36602e-07	3.06918e-05
salivary gland	0.030451	0.0734739	0.414447	2.80331e-05	0.000389349
parathyroid	0.0292482	0.0730097	0.400606	2.47551e-06	5.15731e-05
appendix	0.0214155	0.0726037	0.294964	0.0379576	0.0677814

### Sheet: Archaic-derived
Extended Data Table 6. The fraction of differentially methylated CpGs in windows of 100 kb around each DMR. Shown is the mean fraction in DMGs associated with each body part.
Body part	Density in genes associated with organ	Density in genes not associated with organ	Ratio	P-value	FDR
olfactory bulb	0.0652972	0.0452861	1.44188	0.502321	0.99668
vagina	0.0527464	0.0452018	1.16691	0.388484	0.99668
duodenum	0.0523885	0.0452808	1.15697	0.517023	0.99668
placenta	0.0523406	0.0452814	1.1559	0.512948	0.99668
vocal folds	0.0519188	0.0452371	1.1477	0.422284	0.99668
cerebrospinal fluid	0.0512198	0.0452361	1.13228	0.438897	0.99668
urethra	0.0510004	0.0451879	1.12863	0.403027	0.99668
nail	0.0509703	0.045213	1.12734	0.450427	0.99668
urinary bladder	0.0509354	0.0451851	1.12726	0.435553	0.99668
uterus	0.0502993	0.045141	1.11427	0.373885	0.99668
tooth	0.0501312	0.0451103	1.1113	0.318402	0.99668
anus	0.0498339	0.0452861	1.10042	0.588641	0.99668
larynx	0.049387	0.0452772	1.09077	0.58787	0.99668
ureter	0.0490602	0.0452337	1.08459	0.57245	0.99668
thigh	0.0489037	0.0451443	1.08327	0.433875	0.99668
breast	0.0486907	0.0452844	1.07522	0.673178	0.99668
biliary tract	0.0481003	0.04532	1.06135	0.735156	0.99668
shin	0.0477576	0.0452232	1.05604	0.608105	0.99668
arm	0.0475497	0.0452237	1.05143	0.614388	0.99668
forehead	0.0475526	0.0452336	1.05127	0.637338	0.99668
meninges	0.0469816	0.045323	1.03659	0.80024	0.99668
femur	0.0467602	0.0452885	1.0325	0.772402	0.99668
humerus	0.0465352	0.0453002	1.02726	0.804749	0.99668
clavicle	0.0464707	0.0453049	1.02573	0.81811	0.99668
forearm	0.0464269	0.0452957	1.02497	0.804212	0.99668
elbow	0.0463108	0.0453018	1.02227	0.821029	0.99668
shoulder	0.0463038	0.0453015	1.02213	0.820188	0.99668
tibia	0.0462967	0.0453156	1.02165	0.84869	0.99668
fibula	0.0462967	0.0453156	1.02165	0.84869	0.99668
hip	0.0462541	0.0453066	1.02091	0.83375	0.99668
toe	0.0462214	0.0452952	1.02045	0.815347	0.99668
radius	0.0462418	0.0453171	1.02041	0.853102	0.99668
knee	0.046163	0.0453114	1.0188	0.84684	0.99668
rib	0.0461517	0.0453244	1.01825	0.874034	0.99668
rib cage	0.0461517	0.0453244	1.01825	0.874034	0.99668
sternum	0.0461517	0.0453244	1.01825	0.874034	0.99668
scapula	0.046149	0.0453231	1.01822	0.870602	0.99668
trachea	0.0461712	0.0453508	1.01809	0.918171	0.99668
ulna	0.0461112	0.0453253	1.01734	0.876793	0.99668
pelvis	0.0460932	0.0453149	1.01717	0.854915	0.99668
lung	0.0460995	0.0453219	1.01716	0.868205	0.99668
kidney	0.0460981	0.045324	1.01708	0.872667	0.99668
wrist	0.0460109	0.0453221	1.0152	0.875879	0.99668
white blood cell	0.0460116	0.0453373	1.01487	0.894612	0.99668
ankle	0.0459564	0.0453259	1.01391	0.886353	0.99668
vertebrae	0.0459542	0.0453272	1.01383	0.887174	0.99668
digit	0.0458921	0.045322	1.01258	0.884187	0.99668
head	0.04583	0.0452963	1.01178	0.855639	0.99668
cerebellum	0.0457085	0.0453441	1.00804	0.934103	0.99668
middle ear	0.0457062	0.0453567	1.00771	0.959055	0.99668
upper limb	0.0453946	0.0453647	1.00066	0.993216	0.99668
outer ear	0.045386	0.0453663	1.00043	0.99668	0.99668
hand	0.0453469	0.0453694	0.999505	0.995106	0.99668
brain	0.0453111	0.0453751	0.99859	0.983847	0.99668
lip	0.0452494	0.0453753	0.997225	0.977698	0.99668
spinal column	0.0451866	0.0453809	0.995719	0.963353	0.99668
ear	0.0451565	0.0453896	0.994863	0.949354	0.99668
heart valve	0.0450797	0.0453814	0.993351	0.956258	0.99668
intestine	0.0450787	0.045383	0.993294	0.945891	0.99668
blood vessel	0.0450151	0.0453983	0.991559	0.924895	0.99668
ovary	0.0449101	0.0453805	0.989635	0.933494	0.99668
finger	0.0449126	0.045406	0.989134	0.899095	0.99668
blood	0.0448766	0.0454138	0.988172	0.881881	0.99668
foot	0.0447962	0.0454241	0.986177	0.85917	0.99668
neck	0.0447648	0.0454179	0.98562	0.864902	0.99668
hypothalamus	0.0445986	0.0453782	0.98282	0.936246	0.99668
heart	0.044616	0.0454275	0.982136	0.849224	0.99668
large intestine	0.0445933	0.0454058	0.982107	0.856464	0.99668
scalp	0.0444814	0.0453836	0.980122	0.922615	0.99668
lower limb	0.0445355	0.0454566	0.979736	0.785856	0.99668
stomach	0.0442227	0.0454119	0.973813	0.826338	0.99668
salivary gland	0.0441656	0.0453714	0.973425	0.885486	0.99668
face	0.0442106	0.0454788	0.972114	0.724636	0.99668
skull	0.0441024	0.045508	0.969113	0.665857	0.99668
mouth	0.0440465	0.0455076	0.967893	0.663326	0.99668
skin	0.043825	0.0455388	0.962365	0.592261	0.99668
abdominal wall	0.0436295	0.0454304	0.960359	0.745587	0.99668
chin	0.043631	0.0454581	0.959807	0.678632	0.99668
eye	0.0436717	0.0455576	0.958605	0.54423	0.99668
pituitary gland	0.0434906	0.0454176	0.957571	0.748629	0.99668
peripheral nervous system	0.0436206	0.0455581	0.957474	0.553986	0.99668
aorta	0.0434131	0.0453916	0.956412	0.874979	0.99668
hair	0.0434656	0.0454788	0.955734	0.670931	0.99668
rectum	0.0433473	0.0454354	0.954044	0.690177	0.99668
pharynx	0.0433193	0.0454452	0.953219	0.707817	0.99668
maxilla	0.0429793	0.0455927	0.94268	0.455109	0.99668
nose	0.0428479	0.0455545	0.940585	0.477849	0.99668
chest wall	0.0428081	0.0455408	0.939995	0.539962	0.99668
mandible	0.0427695	0.045615	0.937619	0.412952	0.99668
jaw	0.0427695	0.045615	0.937619	0.412952	0.99668
red blood cell	0.042621	0.0454766	0.937207	0.526657	0.99668
thyroid	0.0422179	0.0454382	0.929129	0.608169	0.99668
tongue	0.0420688	0.0454275	0.926064	0.604275	0.99668
cranial nerve	0.0421352	0.0456257	0.923498	0.306486	0.99668
peripheral nerve	0.0420299	0.0456341	0.92102	0.330223	0.99668
pancreas	0.0417045	0.0454779	0.917028	0.486394	0.99668
small intestine	0.0415205	0.0455001	0.912535	0.421745	0.99668
spinal cord	0.041593	0.0455815	0.912498	0.328833	0.99668
bone marrow	0.0411884	0.0454436	0.906363	0.411886	0.99668
epiglottis	0.0411579	0.0454159	0.906243	0.330519	0.99668
liver	0.0409654	0.0455424	0.899501	0.304992	0.99668
gallbladder	0.0403626	0.0454085	0.888877	0.594888	0.99668
parathyroid	0.0401579	0.0453845	0.884839	0.755839	0.99668
vulva	0.0401438	0.0454758	0.88275	0.423734	0.99668
bronchus	0.0398685	0.0454584	0.877035	0.483006	0.99668
lacrimal apparatus	0.0397609	0.0454042	0.875711	0.258677	0.99668
eyelid	0.0399617	0.0457235	0.873986	0.0673261	0.579752
cheek	0.0390604	0.0455849	0.85687	0.250126	0.99668
testicle	0.03874	0.0456541	0.848554	0.0695093	0.579752
penis	0.038081	0.0456442	0.834301	0.0622229	0.579752
coagulation system	0.0368914	0.0456968	0.807308	0.040902	0.568084
sweat gland	0.0365482	0.045469	0.803805	0.0871577	0.68092
diaphragm	0.0351994	0.0454845	0.773876	0.0120401	0.220788
esophagus	0.0352387	0.0456293	0.772281	0.0164053	0.256333
thymus	0.0349226	0.0453845	0.769484	0.568605	0.99668
adrenal gland	0.0347226	0.04549	0.763301	0.0695702	0.579752
inner ear	0.0326869	0.0455452	0.717681	0.0480458	0.579752
lymph vessel	0.0316571	0.0454572	0.696414	0.0533473	0.579752
prostate	0.0315782	0.0456186	0.692221	0.00116154	0.0725963
fallopian tube	0.0304254	0.0454776	0.669021	0.0123642	0.220788
spleen	0.0297343	0.0456522	0.651323	3.00362e-05	0.00375453
vas deferens	0.0292999	0.0454992	0.643966	0.00459716	0.143661
lymph node	0.0281944	0.045494	0.619738	0.00869652	0.217413
sinus	0.0254987	0.0453998	0.561647	0.415905	0.99668
appendix	0.02054	0.0454079	0.452344	0.00373827	0.143661
