## Extended Data Table 7 for "Genes Affecting Vocal and Facial Anatomy Went Through Extensive Regulatory Divergence in Modern Humans"

### Sheet: Sheet1
Extended Data Table 7. Skeleton-related genes, and the number and fraction of HPO phenotypes that are divergent between Neanderthals and anatomically modern humans
Skeleton-related gene	# of associated HPO phenotypes	# of divergent HPO phenotypes	Fraction of divergent traits
COL2A1	244	63	0.258197
FLNA	269	52	0.193309
FGFR3	280	49	0.175
FGFR2	282	43	0.152482
COL1A2	158	41	0.259494
COL1A1	193	41	0.212435
FGFR1	237	41	0.172996
CRTAP	132	40	0.30303
PPIB	132	40	0.30303
FKBP10	141	40	0.283688
SERPINF1	121	39	0.322314
WNT1	124	39	0.314516
FBN1	268	38	0.141791
WDR19	238	36	0.151261
COL11A2	156	35	0.224359
CANT1	114	33	0.289474
XYLT1	114	33	0.289474
P3H1	114	33	0.289474
RUNX2	92	32	0.347826
BMP1	103	32	0.31068
CREB3L1	103	32	0.31068
SERPINH1	105	32	0.304762
COL11A1	132	32	0.242424
MED12	175	32	0.182857
GDF5	187	32	0.171123
GJA1	226	32	0.141593
B3GALT6	121	31	0.256198
RPS6KA3	144	30	0.208333
FLNB	143	29	0.202797
ARID1B	174	29	0.166667
PCNT	157	28	0.178344
WDR35	165	28	0.169697
TMEM38B	77	27	0.350649
SP7	77	27	0.350649
SPARC	77	27	0.350649
SETBP1	127	27	0.212598
SKI	201	27	0.134328
DYM	87	26	0.298851
SLC26A2	112	26	0.232143
RNU4ATAC	165	26	0.157576
KAT6B	170	26	0.152941
NSUN2	175	26	0.148571
IFT172	269	26	0.0966543
TWIST1	96	25	0.260417
UPF3B	112	25	0.223214
HSPG2	132	25	0.189394
MECP2	185	25	0.135135
ELN	244	25	0.102459
LMNA	287	25	0.087108
IHH	74	24	0.324324
RAB3GAP2	133	24	0.180451
RAB3GAP1	133	24	0.180451
NSD1	171	24	0.140351
RECQL4	173	24	0.138728
PEX1	236	23	0.0974576
PEX6	236	23	0.0974576
BRAF	255	23	0.0901961
KRAS	299	23	0.0769231
NFIX	79	22	0.278481
MEGF8	96	22	0.229167
RAB23	96	22	0.229167
IFT43	99	22	0.222222
IFT122	99	22	0.222222
DVL1	101	22	0.217822
WNT5A	101	22	0.217822
ROR2	136	22	0.161765
LBR	144	22	0.152778
RMRP	146	22	0.150685
TRPV4	149	22	0.147651
DYNC2H1	161	22	0.136646
ARX	202	22	0.108911
CRBN	121	21	0.173554
ATP7A	125	21	0.168
SOX9	133	21	0.157895
GLI3	164	21	0.128049
BAZ1B	214	21	0.0981308
GTF2IRD1	214	21	0.0981308
TBL2	214	21	0.0981308
GTF2I	214	21	0.0981308
LIMK1	214	21	0.0981308
RFC2	214	21	0.0981308
CLIP2	214	21	0.0981308
SH3PXD2B	72	20	0.277778
WNT7A	104	20	0.192308
BMPR1B	112	20	0.178571
NOTCH2	115	20	0.173913
FAT4	130	20	0.153846
ABCC9	132	20	0.151515
LRP4	146	20	0.136986
IFT80	151	20	0.13245
WDR60	151	20	0.13245
WDR34	151	20	0.13245
PEX3	214	20	0.0934579
PEX11B	214	20	0.0934579
PEX16	214	20	0.0934579
PEX10	214	20	0.0934579
PEX12	214	20	0.0934579
PEX13	214	20	0.0934579
PEX14	214	20	0.0934579
PEX19	214	20	0.0934579
PEX2	214	20	0.0934579
PEX5	214	20	0.0934579
PEX26	214	20	0.0934579
TP63	221	20	0.0904977
IFT140	233	20	0.0858369
DDR2	50	19	0.38
MMP13	50	19	0.38
SCARF2	56	19	0.339286
KIF22	58	19	0.327586
CUL7	61	19	0.311475
CCDC8	61	19	0.311475
OBSL1	61	19	0.311475
ZDHHC9	75	19	0.253333
LRP5	122	19	0.155738
ST3GAL3	133	19	0.142857
ZMPSTE24	138	19	0.137681
SMARCA4	143	19	0.132867
MAP2K2	154	19	0.123377
PRKAR1A	156	19	0.121795
SMARCB1	157	19	0.121019
HDAC8	192	19	0.0989583
NRAS	223	19	0.0852018
NPR2	45	18	0.4
SEC24D	46	18	0.391304
P4HB	46	18	0.391304
ERF	73	18	0.246575
ALX4	89	18	0.202247
FAM111A	90	18	0.2
PDE4D	91	18	0.197802
CDC6	102	18	0.176471
ORC1	102	18	0.176471
ORC4	102	18	0.176471
ORC6	102	18	0.176471
CDT1	102	18	0.176471
ARID1A	127	18	0.141732
SOX11	127	18	0.141732
SMARCE1	130	18	0.138462
CREBBP	136	18	0.132353
ERCC1	157	18	0.11465
PTCH1	169	18	0.106509
NAA10	171	18	0.105263
PTPN11	176	18	0.102273
ERCC6	184	18	0.0978261
KIF7	188	18	0.0957447
PTEN	243	18	0.0740741
SLC29A3	77	17	0.220779
KCNJ8	77	17	0.220779
ACSL4	81	17	0.209877
ATP6V0A2	85	17	0.2
NSDHL	95	17	0.178947
TRPS1	106	17	0.160377
RBBP8	110	17	0.154545
MAP2K1	134	17	0.126866
SMC1A	171	17	0.0994152
NIPBL	179	17	0.0949721
RAF1	199	17	0.0854271
CHD7	248	17	0.0685484
OFD1	301	17	0.0564784
PRSS12	85	16	0.188235
CRADD	85	16	0.188235
MED23	85	16	0.188235
TECR	85	16	0.188235
METTL23	85	16	0.188235
TRAPPC9	85	16	0.188235
GRIK2	85	16	0.188235
MAN1B1	85	16	0.188235
NDST1	85	16	0.188235
SLC6A17	85	16	0.188235
CC2D1A	85	16	0.188235
LINS1	85	16	0.188235
FBXO31	85	16	0.188235
ZC3H14	85	16	0.188235
CLIP1	85	16	0.188235
EDC3	85	16	0.188235
KIAA1033	85	16	0.188235
FMN2	85	16	0.188235
TUSC3	85	16	0.188235
GLB1	85	16	0.188235
PTH1R	88	16	0.181818
MED13L	89	16	0.179775
NOG	90	16	0.177778
IDUA	98	16	0.163265
CENPE	102	16	0.156863
ATRIP	102	16	0.156863
PLK4	102	16	0.156863
ATR	108	16	0.148148
MYH3	110	16	0.145455
A2ML1	113	16	0.141593
RASA2	113	16	0.141593
RIT1	113	16	0.141593
SOS2	113	16	0.141593
SOS1	115	16	0.13913
LZTR1	126	16	0.126984
CEP152	134	16	0.119403
CENPJ	134	16	0.119403
ERCC4	225	16	0.0711111
CEP290	299	16	0.0535117
MMP9	36	15	0.416667
GPX4	42	15	0.357143
FAM20C	52	15	0.288462
B4GALT7	62	15	0.241935
COMP	63	15	0.238095
CHST3	65	15	0.230769
PYCR1	72	15	0.208333
HCFC1	74	15	0.202703
PTDSS1	78	15	0.192308
BUB1	110	15	0.136364
BUB3	110	15	0.136364
CEP57	110	15	0.136364
BUB1B	114	15	0.131579
DMD	121	15	0.123967
CEP120	127	15	0.11811
TTC21B	127	15	0.11811
HESX1	131	15	0.114504
ERCC2	143	15	0.104895
BCOR	146	15	0.10274
GATA1	167	15	0.0898204
TBX1	169	15	0.0887574
MKS1	258	15	0.0581395
CTSK	51	14	0.27451
SEC23A	53	14	0.264151
USP9X	65	14	0.215385
PTCHD1	65	14	0.215385
AGTR2	65	14	0.215385
ARHGEF6	65	14	0.215385
DLG3	65	14	0.215385
ZNF674	65	14	0.215385
GDI1	65	14	0.215385
MID2	65	14	0.215385
IL1RAPL1	65	14	0.215385
ZNF81	65	14	0.215385
PAK3	65	14	0.215385
IQSEC2	65	14	0.215385
SYP	65	14	0.215385
TSPAN7	65	14	0.215385
ZNF711	65	14	0.215385
ZNF41	65	14	0.215385
FTSJ1	65	14	0.215385
B3GAT3	66	14	0.212121
MAGT1	70	14	0.2
MMP2	72	14	0.194444
MMP14	72	14	0.194444
LIFR	72	14	0.194444
ALG13	75	14	0.186667
MAN2B1	76	14	0.184211
RAB39B	77	14	0.181818
EHHADH	78	14	0.179487
PQBP1	81	14	0.17284
AMER1	81	14	0.17284
GNPTAB	94	14	0.148936
HSD17B4	97	14	0.14433
RAI1	123	14	0.113821
ATRX	135	14	0.103704
RAPSN	149	14	0.0939597
LIG4	151	14	0.0927152
KIF1A	158	14	0.0886076
SMC3	160	14	0.0875
RAD21	160	14	0.0875
AKT1	185	14	0.0756757
TMEM216	230	14	0.0608696
RAB33B	33	13	0.393939
TRAPPC2	41	13	0.317073
EIF2AK3	59	13	0.220339
KCNJ2	63	13	0.206349
KCNJ5	71	13	0.183099
SOST	73	13	0.178082
EZH2	79	13	0.164557
TMCO1	82	13	0.158537
VPS13B	82	13	0.158537
CCBE1	99	13	0.131313
PIGL	117	13	0.111111
KCNAB2	145	13	0.0896552
TCF4	150	13	0.0866667
GABRD	167	13	0.0778443
FIG4	182	13	0.0714286
PRDM16	183	13	0.0710383
POC1A	36	12	0.333333
GALNS	37	12	0.324324
TRIP11	40	12	0.3
INPPL1	50	12	0.24
ARSB	54	12	0.222222
DCHS1	58	12	0.206897
DLX5	64	12	0.1875
VDR	67	12	0.179104
HBA2	72	12	0.166667
HBA1	76	12	0.157895
PAX3	76	12	0.157895
KCNH1	86	12	0.139535
CLCN7	87	12	0.137931
EYA1	89	12	0.134831
FBLN5	94	12	0.12766
GPC4	106	12	0.113208
PIK3R1	108	12	0.111111
GPC3	109	12	0.110092
CHRNG	111	12	0.108108
PIGA	112	12	0.107143
MUSK	120	12	0.1
DOK7	120	12	0.1
NOTCH3	121	12	0.0991736
GRIN2B	147	12	0.0816327
GBA	168	12	0.0714286
WDPCP	188	12	0.0638298
TMEM231	207	12	0.057971
CC2D2A	219	12	0.0547945
WISP3	30	11	0.366667
SLC39A13	37	11	0.297297
MATN3	39	11	0.282051
GORAB	40	11	0.275
ZIC1	41	11	0.268293
TCF12	41	11	0.268293
TGFB3	47	11	0.234043
ANKH	50	11	0.22
MGAT2	52	11	0.211538
LTBP2	57	11	0.192982
KDM5C	57	11	0.192982
ALPL	57	11	0.192982
EDA	58	11	0.189655
BTRC	60	11	0.183333
FBXW4	60	11	0.183333
WNT10B	60	11	0.183333
SHFM1	60	11	0.183333
TBCE	62	11	0.177419
ZBTB20	64	11	0.171875
SHOX	64	11	0.171875
APC2	64	11	0.171875
SETD2	64	11	0.171875
MAF	65	11	0.169231
AGA	67	11	0.164179
FLII	85	11	0.129412
ASXL1	87	11	0.126437
KANSL1	88	11	0.125
TBC1D20	89	11	0.123596
RAB18	89	11	0.123596
ERCC5	92	11	0.119565
ACTB	94	11	0.117021
ESCO2	100	11	0.11
ALDH18A1	105	11	0.104762
TPM2	110	11	0.1
TCTN3	113	11	0.0973451
GLI2	114	11	0.0964912
FGF8	117	11	0.0940171
GNAS	117	11	0.0940171
PIEZO2	119	11	0.092437
HRAS	150	11	0.0733333
PIK3CA	191	11	0.0575916
PLOD2	32	10	0.3125
PCYT1A	35	10	0.285714
ACAN	36	10	0.277778
ADAMTS10	46	10	0.217391
GPC6	46	10	0.217391
CRLF1	52	10	0.192308
CLCF1	52	10	0.192308
COLEC11	60	10	0.166667
MASP1	60	10	0.166667
SATB2	61	10	0.163934
SLC2A10	66	10	0.151515
IMPAD1	68	10	0.147059
TBX4	69	10	0.144928
EVC	69	10	0.144928
TNFSF11	69	10	0.144928
SNX10	69	10	0.144928
EVC2	73	10	0.136986
SHANK3	80	10	0.125
TCIRG1	83	10	0.120482
TSR2	88	10	0.113636
RPL5	88	10	0.113636
RPL11	88	10	0.113636
RPL15	88	10	0.113636
RPL26	88	10	0.113636
RPL35A	88	10	0.113636
RPS7	88	10	0.113636
RPS10	88	10	0.113636
RPS17	88	10	0.113636
RPS19	88	10	0.113636
RPS24	88	10	0.113636
RPS26	88	10	0.113636
RPS28	88	10	0.113636
RPS29	88	10	0.113636
SPECC1L	89	10	0.11236
BMP4	100	10	0.1
FOXG1	107	10	0.0934579
SYNGAP1	111	10	0.0900901
CDH15	111	10	0.0900901
DYRK1A	111	10	0.0900901
EPB41L1	111	10	0.0900901
CACNG2	111	10	0.0900901
DEAF1	111	10	0.0900901
KIRREL3	111	10	0.0900901
GRIN1	111	10	0.0900901
MBD5	111	10	0.0900901
CHRNA1	113	10	0.0884956
CHRND	113	10	0.0884956
PORCN	120	10	0.0833333
DYNC1H1	129	10	0.0775194
DOCK8	135	10	0.0740741
OCRL	141	10	0.070922
SOX10	151	10	0.0662252
SMAD4	160	10	0.0625
B9D1	197	10	0.0507614
CSPP1	197	10	0.0507614
TCTN2	197	10	0.0507614
POMT1	201	10	0.0497512
FKTN	218	10	0.0458716
TMEM67	223	10	0.044843
PAM16	31	9	0.290323
SLC35D1	33	9	0.272727
BMP2	41	9	0.219512
ZBTB24	42	9	0.214286
DNMT3B	42	9	0.214286
CDCA7	42	9	0.214286
HELLS	42	9	0.214286
PAPSS2	42	9	0.214286
EDA2R	48	9	0.1875
SMARCA2	49	9	0.183673
NALCN	51	9	0.176471
POR	52	9	0.173077
CHL1	53	9	0.169811
CNTN4	53	9	0.169811
SUMF1	53	9	0.169811
PGAP2	54	9	0.166667
PIGO	54	9	0.166667
PGAP3	54	9	0.166667
PIGW	54	9	0.166667
PIGV	54	9	0.166667
SLC12A6	55	9	0.163636
BLM	57	9	0.157895
DHCR24	58	9	0.155172
ANTXR1	60	9	0.15
CRKL	60	9	0.15
MAPK1	60	9	0.15
BCR	65	9	0.138462
HDAC4	68	9	0.132353
CD96	71	9	0.126761
SF3B4	71	9	0.126761
FOXC1	72	9	0.125
CCDC22	76	9	0.118421
UBE3B	78	9	0.115385
PSAT1	80	9	0.1125
SEMA5A	84	9	0.107143
CTNND2	84	9	0.107143
PHGDH	84	9	0.107143
ACTA1	85	9	0.105882
ANKRD11	86	9	0.104651
TGFBR1	87	9	0.103448
PITX2	92	9	0.0978261
TFAP2A	92	9	0.0978261
KIAA0196	93	9	0.0967742
PDGFRB	95	9	0.0947368
ERCC8	96	9	0.09375
OTX2	101	9	0.0891089
PROKR2	106	9	0.0849057
NF1	106	9	0.0849057
TGFBR2	113	9	0.079646
LETM1	114	9	0.0789474
WHSC1	114	9	0.0789474
NELFA	114	9	0.0789474
B3GLCT	115	9	0.0782609
KLLN	115	9	0.0782609
CASK	128	9	0.0703125
ARVCF	135	9	0.0666667
HIRA	135	9	0.0666667
UFD1L	135	9	0.0666667
COMT	137	9	0.0656934
GP1BB	149	9	0.0604027
SEMA3E	155	9	0.0580645
NPHP1	168	9	0.0535714
C5ORF42	169	9	0.0532544
ISPD	170	9	0.0529412
SDHC	173	9	0.0520231
RPGRIP1L	176	9	0.0511364
SDHD	191	9	0.0471204
POMGNT1	194	9	0.0463918
LARGE	197	9	0.0456853
POMT2	199	9	0.0452261
FKRP	203	9	0.044335
SDHB	203	9	0.044335
EP300	23	8	0.347826
COL10A1	26	8	0.307692
GHR	34	8	0.235294
HDAC6	35	8	0.228571
IRX5	37	8	0.216216
CYP27B1	41	8	0.195122
CYP2R1	41	8	0.195122
EIF4A3	45	8	0.177778
FBN2	48	8	0.166667
GUSB	49	8	0.163265
KIF11	52	8	0.153846
AP4M1	52	8	0.153846
AP4B1	52	8	0.153846
AP4S1	52	8	0.153846
AP4E1	52	8	0.153846
SLC9A6	53	8	0.150943
LONP1	55	8	0.145455
CBS	60	8	0.133333
EFEMP2	64	8	0.125
MYCN	64	8	0.125
ADAMTSL2	68	8	0.117647
RBM8A	69	8	0.115942
MYLK	71	8	0.112676
PRKG1	71	8	0.112676
MFAP5	71	8	0.112676
CDKN1C	76	8	0.105263
CPT2	77	8	0.103896
SEMA3A	80	8	0.1
FEZF1	80	8	0.1
IL17RD	80	8	0.1
FLRT3	80	8	0.1
EHMT1	80	8	0.1
ZEB2	80	8	0.1
SMAD3	82	8	0.097561
TGFB2	83	8	0.0963855
FGF17	83	8	0.0963855
HS6ST1	83	8	0.0963855
NSMF	83	8	0.0963855
DUSP6	83	8	0.0963855
PROK2	83	8	0.0963855
ANOS1	83	8	0.0963855
WDR11	83	8	0.0963855
TACR3	83	8	0.0963855
ACTA2	86	8	0.0930233
SPRY4	87	8	0.091954
KISS1R	87	8	0.091954
WDR73	88	8	0.0909091
INSR	91	8	0.0879121
MYH11	94	8	0.0851064
H19	104	8	0.0769231
HOXD13	115	8	0.0695652
SHH	139	8	0.057554
DAG1	150	8	0.0533333
TMEM237	154	8	0.0519481
IL11RA	18	7	0.388889
LTBP3	21	7	0.333333
GNPAT	22	7	0.318182
DLX3	24	7	0.291667
BANF1	26	7	0.269231
IGBP1	29	7	0.241379
PLOD3	31	7	0.225806
SNX14	35	7	0.2
SMS	36	7	0.194444
UBE2A	36	7	0.194444
PAX1	40	7	0.175
PIGT	44	7	0.159091
LTBP4	44	7	0.159091
NHS	44	7	0.159091
SMARCAL1	45	7	0.155556
PHF6	48	7	0.145833
PVRL1	49	7	0.142857
RIPK4	50	7	0.14
STAT3	50	7	0.14
FGF3	50	7	0.14
SNAP29	50	7	0.14
PEPD	51	7	0.137255
COL9A1	51	7	0.137255
COL9A2	51	7	0.137255
COL9A3	51	7	0.137255
TNNI2	51	7	0.137255
TNNT3	51	7	0.137255
KIF1BP	51	7	0.137255
DLL3	52	7	0.134615
HES7	52	7	0.134615
RIPPLY2	52	7	0.134615
LFNG	52	7	0.134615
MESP2	52	7	0.134615
NEK1	53	7	0.132075
SLC6A8	54	7	0.12963
SBDS	55	7	0.127273
SMOC1	59	7	0.118644
IDS	60	7	0.116667
VPS33B	61	7	0.114754
VIPAS39	61	7	0.114754
LHX1	64	7	0.109375
DIS3L2	64	7	0.109375
TPM3	66	7	0.106061
POU1F1	67	7	0.104478
SC5D	67	7	0.104478
CHRNB1	69	7	0.101449
CHRNE	69	7	0.101449
PROP1	69	7	0.101449
EXT2	69	7	0.101449
EFNB1	70	7	0.1
DSE	71	7	0.0985915
CHST14	71	7	0.0985915
LHX4	74	7	0.0945946
PEX7	75	7	0.0933333
AGRN	77	7	0.0909091
ATP6V1B2	77	7	0.0909091
FGF10	78	7	0.0897436
TWIST2	88	7	0.0795455
PAFAH1B1	89	7	0.0786517
NTNG1	91	7	0.0769231
ACTG1	94	7	0.0744681
PTCH2	97	7	0.0721649
SUFU	99	7	0.0707071
SCN4A	112	7	0.0625
HNF1B	113	7	0.0619469
FMR1	114	7	0.0614035
TMEM138	116	7	0.0603448
ZNF423	116	7	0.0603448
SDCCAG8	122	7	0.057377
COL5A1	123	7	0.0569106
USB1	128	7	0.0546875
COL3A1	132	7	0.0530303
CDKL5	141	7	0.0496454
FANCM	142	7	0.0492958
FANCA	142	7	0.0492958
FANCC	142	7	0.0492958
FANCD2	142	7	0.0492958
FANCE	142	7	0.0492958
FANCF	142	7	0.0492958
FANCG	142	7	0.0492958
SLX4	142	7	0.0492958
UBE2T	142	7	0.0492958
FANCL	142	7	0.0492958
FANCI	142	7	0.0492958
CTC1	145	7	0.0482759
TMEM5	145	7	0.0482759
B4GAT1	145	7	0.0482759
POMGNT2	145	7	0.0482759
RAD51C	145	7	0.0482759
BRIP1	146	7	0.0479452
PALB2	147	7	0.047619
POMK	148	7	0.0472973
B3GALNT2	155	7	0.0451613
BRCA2	155	7	0.0451613
DHCR7	157	7	0.044586
FANCB	161	7	0.0434783
TTC8	163	7	0.0429448
BBS2	163	7	0.0429448
ARL6	163	7	0.0429448
GMPPB	168	7	0.0416667
COL4A1	187	7	0.0374332
SETD5	17	6	0.352941
SPRTN	17	6	0.352941
NKX3-2	18	6	0.333333
ZMYND11	21	6	0.285714
TBX6	25	6	0.24
TNFRSF11B	27	6	0.222222
RNF125	29	6	0.206897
MAFB	32	6	0.1875
TRIM37	32	6	0.1875
STAMBP	33	6	0.181818
SPEG	36	6	0.166667
SLC34A3	37	6	0.162162
TBX15	38	6	0.157895
OPHN1	41	6	0.146341
HACD1	42	6	0.142857
EFTUD2	43	6	0.139535
BMPER	44	6	0.136364
MYL2	45	6	0.133333
SNRPB	45	6	0.133333
AP1S2	45	6	0.133333
MGP	46	6	0.130435
C12ORF57	46	6	0.130435
BIN1	47	6	0.12766
ADAMTS2	48	6	0.125
TMEM70	49	6	0.122449
UBE3A	49	6	0.122449
DPM1	50	6	0.12
CTDP1	51	6	0.117647
ZC4H2	52	6	0.115385
FGF9	52	6	0.115385
ITGA7	53	6	0.113208
HIC1	55	6	0.109091
GNRH1	57	6	0.105263
GNRHR	57	6	0.105263
KISS1	57	6	0.105263
TAC3	57	6	0.105263
FUCA1	59	6	0.101695
JAG1	60	6	0.1
SEPN1	61	6	0.0983607
HPGD	65	6	0.0923077
SLCO2A1	65	6	0.0923077
YWHAE	68	6	0.0882353
UBR1	69	6	0.0869565
TGFB1	76	6	0.0789474
NBN	78	6	0.0769231
SIX1	79	6	0.0759494
FGD1	83	6	0.0722892
PDE6D	83	6	0.0722892
BBS1	89	6	0.0674157
BBS4	89	6	0.0674157
BBIP1	89	6	0.0674157
BBS12	89	6	0.0674157
BBS9	89	6	0.0674157
IFT27	89	6	0.0674157
LZTFL1	89	6	0.0674157
BBS10	89	6	0.0674157
BBS7	89	6	0.0674157
BBS5	89	6	0.0674157
PLXND1	91	6	0.0659341
EXT1	92	6	0.0652174
COX7B	93	6	0.0645161
HCCS	93	6	0.0645161
NDUFB11	93	6	0.0645161
FREM2	95	6	0.0631579
FRAS1	95	6	0.0631579
GRIP1	95	6	0.0631579
TTN	105	6	0.0571429
POLR1C	106	6	0.0566038
TRIM32	114	6	0.0526316
MKKS	116	6	0.0517241
CEP41	121	6	0.0495868
AHI1	121	6	0.0495868
IFIH1	124	6	0.0483871
RET	134	6	0.0447761
INPP5E	147	6	0.0408163
POP1	17	5	0.294118
KIF14	17	5	0.294118
STRADA	17	5	0.294118
BRF1	18	5	0.277778
PTHLH	19	5	0.263158
EDNRA	20	5	0.25
MSX2	21	5	0.238095
CRIPT	22	5	0.227273
GNPTG	22	5	0.227273
EMG1	22	5	0.227273
MEIS2	24	5	0.208333
DPP6	25	5	0.2
TMEM165	26	5	0.192308
MSX1	28	5	0.178571
PHF21A	28	5	0.178571
PTF1A	31	5	0.16129
EDN1	31	5	0.16129
GNAI3	31	5	0.16129
PLCB4	31	5	0.16129
TXNL4A	31	5	0.16129
SIM1	32	5	0.15625
PIGN	34	5	0.147059
CKAP2L	34	5	0.147059
PHEX	34	5	0.147059
KMT2A	35	5	0.142857
G6PC3	35	5	0.142857
RBM10	38	5	0.131579
MTM1	38	5	0.131579
CLCN5	38	5	0.131579
SLC25A19	41	5	0.121951
CCND2	42	5	0.119048
AKT3	42	5	0.119048
PIK3R2	42	5	0.119048
MAMLD1	43	5	0.116279
ACP5	43	5	0.116279
UBA1	44	5	0.113636
LRP2	45	5	0.111111
YARS2	46	5	0.108696
PUS1	46	5	0.108696
SHOC2	46	5	0.108696
ABCD3	47	5	0.106383
SIL1	47	5	0.106383
SIX5	49	5	0.102041
PMM2	52	5	0.0961538
TGDS	53	5	0.0943396
WRN	53	5	0.0943396
GTF2H5	54	5	0.0925926
MPLKIP	54	5	0.0925926
RNF113A	54	5	0.0925926
ZIC2	60	5	0.0833333
LMX1B	60	5	0.0833333
GFAP	62	5	0.0806452
COL6A2	66	5	0.0757576
POLR1D	67	5	0.0746269
TCOF1	67	5	0.0746269
SCARB2	69	5	0.0724638
ERCC3	70	5	0.0714286
NDN	70	5	0.0714286
SNRPN	70	5	0.0714286
SIX3	71	5	0.0704225
EBP	71	5	0.0704225
LEMD3	73	5	0.0684932
REV3L	78	5	0.0641026
MVK	78	5	0.0641026
STXBP1	97	5	0.0515464
AIP	98	5	0.0510204
KDM6A	102	5	0.0490196
KMT2D	102	5	0.0490196
APC	103	5	0.0485437
TBC1D24	104	5	0.0480769
ARHGAP31	106	5	0.0471698
DOCK6	106	5	0.0471698
RBPJ	106	5	0.0471698
EOGT	106	5	0.0471698
SCN9A	107	5	0.046729
B9D2	109	5	0.0458716
NOTCH1	110	5	0.0454545
DLL4	112	5	0.0446429
KIAA0586	116	5	0.0431034
ARL13B	116	5	0.0431034
TCTN1	116	5	0.0431034
MBTPS2	117	5	0.042735
SCN2A	120	5	0.0416667
WRAP53	121	5	0.0413223
NOP10	121	5	0.0413223
NHP2	121	5	0.0413223
TERC	130	5	0.0384615
DKC1	135	5	0.037037
RTEL1	141	5	0.035461
PARN	141	5	0.035461
TINF2	148	5	0.0337838
TERT	156	5	0.0320513
RPGRIP1	187	5	0.026738
POLR1A	13	4	0.307692
CENPF	13	4	0.307692
GRIA3	14	4	0.285714
ARSE	15	4	0.266667
ZNF335	17	4	0.235294
ZDHHC15	17	4	0.235294
ITCH	17	4	0.235294
TBC1D7	17	4	0.235294
ZBTB18	18	4	0.222222
IGF1	18	4	0.222222
TTI2	18	4	0.222222
CYP19A1	19	4	0.210526
DDX11	20	4	0.2
SPRED1	20	4	0.2
DPM2	21	4	0.190476
CHAMP1	22	4	0.181818
AMMECR1	23	4	0.173913
KCNE5	23	4	0.173913
GSC	23	4	0.173913
PRKDC	23	4	0.173913
MCTP2	23	4	0.173913
NFIA	23	4	0.173913
POLD1	24	4	0.166667
MOGS	24	4	0.166667
CLP1	25	4	0.16
DNA2	25	4	0.16
KAT6A	25	4	0.16
PUF60	25	4	0.16
FZD2	26	4	0.153846
SLC34A1	27	4	0.148148
IGF1R	27	4	0.148148
HHAT	28	4	0.142857
BRCC3	28	4	0.142857
ANO5	29	4	0.137931
LRPPRC	30	4	0.133333
ICK	30	4	0.133333
MOCS2	30	4	0.133333
NBAS	30	4	0.133333
PCLO	31	4	0.129032
MARS2	31	4	0.129032
IGF2	32	4	0.125
MEF2C	33	4	0.121212
ASNS	33	4	0.121212
FREM1	33	4	0.121212
ARMC5	35	4	0.114286
FADD	35	4	0.114286
FGF23	36	4	0.111111
OCLN	37	4	0.108108
DHODH	38	4	0.105263
PDE11A	39	4	0.102564
PRKACA	39	4	0.102564
ALG3	39	4	0.102564
ANTXR2	39	4	0.102564
BHLHA9	41	4	0.097561
MOCS1	41	4	0.097561
THRB	41	4	0.097561
SOX18	41	4	0.097561
GNE	42	4	0.0952381
CA2	42	4	0.0952381
L1CAM	44	4	0.0909091
XYLT2	44	4	0.0909091
TUBB2B	45	4	0.0888889
TUBB3	46	4	0.0869565
FAM134B	47	4	0.0851064
KCNJ1	48	4	0.0833333
SLC12A1	48	4	0.0833333
SEPSECS	48	4	0.0833333
TBX2	51	4	0.0784314
EDARADD	51	4	0.0784314
ACTG2	51	4	0.0784314
PDE8B	52	4	0.0769231
WNK1	53	4	0.0754717
SLC16A2	53	4	0.0754717
TGIF1	54	4	0.0740741
PLOD1	55	4	0.0727273
RB1	55	4	0.0727273
DPAGT1	56	4	0.0714286
COL6A1	57	4	0.0701754
COL12A1	57	4	0.0701754
NEU1	57	4	0.0701754
SLC25A1	58	4	0.0689655
SIX6	60	4	0.0666667
TBX3	60	4	0.0666667
COL6A3	61	4	0.0655738
IDH2	61	4	0.0655738
SPTAN1	63	4	0.0634921
FOS	63	4	0.0634921
AGPAT2	63	4	0.0634921
SRCAP	64	4	0.0625
RARS2	66	4	0.0606061
ENPP1	71	4	0.056338
GATA6	72	4	0.0555556
PLCB1	76	4	0.0526316
WNT10A	76	4	0.0526316
PPARG	86	4	0.0465116
FH	87	4	0.045977
GATA4	89	4	0.0449438
PIGQ	90	4	0.0444444
NECAP1	90	4	0.0444444
GNAO1	90	4	0.0444444
KCNB1	90	4	0.0444444
HCN1	90	4	0.0444444
SLC13A5	90	4	0.0444444
PNKP	95	4	0.0421053
DNM1	95	4	0.0421053
SCN8A	96	4	0.0416667
SIK1	97	4	0.0412371
SLC25A22	102	4	0.0392157
BSCL2	102	4	0.0392157
NDP	106	4	0.0377358
CAV1	106	4	0.0377358
NKX2-5	108	4	0.037037
KCNQ2	110	4	0.0363636
HGSNAT	123	4	0.0325203
WWOX	132	4	0.030303
ND1	168	4	0.0238095
DKK1	8	3	0.375
WNT3A	8	3	0.375
LARP7	10	3	0.3
NHEJ1	11	3	0.272727
ASPH	11	3	0.272727
LRP6	12	3	0.25
PAX9	12	3	0.25
TGFA	12	3	0.25
TRMT10A	12	3	0.25
BRWD3	12	3	0.25
RELN	12	3	0.25
KLHL41	13	3	0.230769
AMBN	14	3	0.214286
ENAM	14	3	0.214286
ALX1	14	3	0.214286
ITGB6	15	3	0.2
ADGRG6	17	3	0.176471
NIN	17	3	0.176471
IFITM5	17	3	0.176471
ARNT2	19	3	0.157895
ATIC	19	3	0.157895
AXIN2	19	3	0.157895
KCNJ6	20	3	0.15
CAMTA1	20	3	0.15
ZBTB16	20	3	0.15
PITX1	21	3	0.142857
TECPR2	22	3	0.136364
BMP15	22	3	0.136364
PSMC3IP	22	3	0.136364
AGL	23	3	0.130435
AVP	23	3	0.130435
D2HGDH	23	3	0.130435
SNIP1	23	3	0.130435
MYH8	23	3	0.130435
PTRH2	24	3	0.125
IBA57	24	3	0.125
ITGA3	24	3	0.125
MID1	24	3	0.125
THRA	25	3	0.12
FOXL2	25	3	0.12
CTSD	25	3	0.12
STAC3	26	3	0.115385
PPP2R1A	26	3	0.115385
FSHR	27	3	0.111111
ADNP	27	3	0.111111
SH2B1	27	3	0.111111
COG6	28	3	0.107143
ATP5E	28	3	0.107143
ATPAF2	28	3	0.107143
ATPAF1	28	3	0.107143
FOXP1	28	3	0.107143
PDHX	29	3	0.103448
NDE1	30	3	0.1
ATP5A1	33	3	0.0909091
PHOX2A	34	3	0.0882353
COL25A1	34	3	0.0882353
KIF21A	34	3	0.0882353
TFAP2B	34	3	0.0882353
ETFA	35	3	0.0857143
ETFB	35	3	0.0857143
ETFDH	35	3	0.0857143
SRD5A3	35	3	0.0857143
CBL	36	3	0.0833333
CHN1	36	3	0.0833333
HMGA2	36	3	0.0833333
GNS	37	3	0.0810811
NEB	38	3	0.0789474
GK	38	3	0.0789474
ANK1	38	3	0.0789474
ADSL	38	3	0.0789474
PREPL	38	3	0.0789474
PPM1B	38	3	0.0789474
CAMKMT	38	3	0.0789474
TUBGCP4	38	3	0.0789474
TUBGCP6	38	3	0.0789474
PTRF	39	3	0.0769231
DDX58	40	3	0.075
GDF1	40	3	0.075
TSEN34	42	3	0.0714286
TSEN2	42	3	0.0714286
NKX2-6	45	3	0.0666667
FHL1	46	3	0.0652174
LCRB	46	3	0.0652174
CLPP	47	3	0.0638298
LARS2	47	3	0.0638298
HARS2	47	3	0.0638298
FOXH1	47	3	0.0638298
GAS1	47	3	0.0638298
DISP1	47	3	0.0638298
DLL1	47	3	0.0638298
CDK6	47	3	0.0638298
CEP135	47	3	0.0638298
PHC1	47	3	0.0638298
MFSD2A	47	3	0.0638298
ASPM	47	3	0.0638298
WDR62	47	3	0.0638298
MCPH1	47	3	0.0638298
STIL	47	3	0.0638298
CEP63	47	3	0.0638298
CDK5RAP2	47	3	0.0638298
ANKLE2	47	3	0.0638298
CASC5	47	3	0.0638298
SASS6	47	3	0.0638298
KCTD1	47	3	0.0638298
CUL4B	47	3	0.0638298
WNT3	48	3	0.0625
SLC3A1	48	3	0.0625
ACOX1	49	3	0.0612245
CDON	50	3	0.06
TDGF1	50	3	0.06
MMACHC	50	3	0.06
LAMB3	50	3	0.06
IRF6	51	3	0.0588235
MC1R	51	3	0.0588235
USP8	52	3	0.0576923
NODAL	53	3	0.0566038
H19-ICR	53	3	0.0566038
SNAI2	54	3	0.0555556
TTC37	56	3	0.0535714
SKIV2L	56	3	0.0535714
GPR101	56	3	0.0535714
RARB	57	3	0.0526316
NR5A1	61	3	0.0491803
KCNQ1OT1	66	3	0.0454545
NLRP3	67	3	0.0447761
PLA2G6	70	3	0.0428571
LMBR1	72	3	0.0416667
HBB	74	3	0.0405405
KIT	74	3	0.0405405
STRA6	75	3	0.04
SOX2	82	3	0.0365854
SALL1	82	3	0.0365854
TSEN54	88	3	0.0340909
RNASEH2C	88	3	0.0340909
RNASEH2A	88	3	0.0340909
RNASEH2B	88	3	0.0340909
ACD	91	3	0.032967
SAMHD1	94	3	0.0319149
PNPLA6	98	3	0.0306122
ADAR	104	3	0.0288462
IKBKG	111	3	0.027027
TRNF	122	3	0.0245902
TRNQ	122	3	0.0245902
TRNH	124	3	0.0241935
C10ORF2	127	3	0.023622
TRNS1	129	3	0.0232558
TRNS2	135	3	0.0222222
COX2	138	3	0.0217391
TREX1	138	3	0.0217391
TRNW	140	3	0.0214286
ND4	160	3	0.01875
ND5	160	3	0.01875
TRNL1	164	3	0.0182927
COX3	167	3	0.0179641
ND6	167	3	0.0179641
COX1	169	3	0.0177515
PLS3	3	2	0.666667
CYP26B1	7	2	0.285714
DMP1	7	2	0.285714
COL27A1	7	2	0.285714
HUWE1	7	2	0.285714
SMOC2	7	2	0.285714
SSR4	8	2	0.25
SLC9A3R1	9	2	0.222222
PDE3A	9	2	0.222222
VPS37A	9	2	0.222222
POLE	10	2	0.2
AMELX	11	2	0.181818
MMP20	11	2	0.181818
KLK4	11	2	0.181818
WDR72	11	2	0.181818
C4ORF26	11	2	0.181818
PRG4	11	2	0.181818
SLC35A3	12	2	0.166667
HOXB1	12	2	0.166667
CDK5	13	2	0.153846
MED17	13	2	0.153846
SLC24A4	13	2	0.153846
UFSP2	13	2	0.153846
COG1	14	2	0.142857
DNM1L	14	2	0.142857
KL	14	2	0.142857
GALNT3	14	2	0.142857
HMGB3	14	2	0.142857
DSPP	14	2	0.142857
KPTN	14	2	0.142857
VPS53	15	2	0.133333
IARS2	16	2	0.125
ALG11	16	2	0.125
GGCX	16	2	0.125
VKORC1	16	2	0.125
HERC2	16	2	0.125
KATNB1	16	2	0.125
CITED2	16	2	0.125
PURA	17	2	0.117647
EEF1A2	17	2	0.117647
QARS	17	2	0.117647
COX4I2	18	2	0.111111
AHDC1	18	2	0.111111
BRAT1	18	2	0.111111
ECEL1	18	2	0.111111
CNTN1	18	2	0.111111
AUTS2	18	2	0.111111
TNFRSF11A	19	2	0.105263
CHSY1	19	2	0.105263
THOC6	19	2	0.105263
RBM28	19	2	0.105263
COA5	20	2	0.1
COA6	20	2	0.1
SLC35A2	20	2	0.1
AGT	20	2	0.1
AGTR1	20	2	0.1
ACE	20	2	0.1
FAM20A	21	2	0.0952381
MALT1	21	2	0.0952381
HOXA11	21	2	0.0952381
MRPS22	22	2	0.0909091
PGM1	22	2	0.0909091
FKBP14	22	2	0.0909091
MTAP	22	2	0.0909091
AIMP1	23	2	0.0869565
TOR1A	23	2	0.0869565
GLUL	23	2	0.0869565
RFT1	24	2	0.0833333
TAT	24	2	0.0833333
DST	25	2	0.08
MGME1	25	2	0.08
TBXAS1	25	2	0.08
ADK	26	2	0.0769231
ASPA	26	2	0.0769231
ALG1	27	2	0.0740741
PPT1	29	2	0.0689655
KIAA2022	29	2	0.0689655
FTO	29	2	0.0689655
TBX22	29	2	0.0689655
ACVR1	29	2	0.0689655
GFPT1	30	2	0.0666667
ALG14	30	2	0.0666667
ALDH3A2	30	2	0.0666667
ECE1	31	2	0.0645161
TALDO1	31	2	0.0645161
GLE1	31	2	0.0645161
GJB4	31	2	0.0645161
REN	31	2	0.0645161
CHRNA7	31	2	0.0645161
PRRX1	32	2	0.0625
UROS	32	2	0.0625
ITGA8	32	2	0.0625
RIN2	32	2	0.0625
AP3B1	32	2	0.0625
MED25	32	2	0.0625
GATA5	32	2	0.0625
SPG20	32	2	0.0625
ATP7B	33	2	0.0606061
SLC7A7	34	2	0.0588235
DCAF17	34	2	0.0588235
ALX3	34	2	0.0588235
ATP8	36	2	0.0555556
CTSC	36	2	0.0555556
GJA5	36	2	0.0555556
TUBB4A	37	2	0.0540541
COL18A1	38	2	0.0526316
CHRM3	38	2	0.0526316
HEXB	38	2	0.0526316
HGD	39	2	0.0512821
MCOLN1	40	2	0.05
JUP	40	2	0.05
AGGF1	40	2	0.05
ERLIN2	41	2	0.0487805
CHAT	42	2	0.047619
SYT2	42	2	0.047619
SNAP25	42	2	0.047619
HOXA13	42	2	0.047619
ALG2	43	2	0.0465116
SLC17A5	43	2	0.0465116
ZFPM2	43	2	0.0465116
MEGF10	44	2	0.0454545
EDAR	44	2	0.0454545
FBXL4	44	2	0.0454545
SCO1	45	2	0.0444444
ZNF469	46	2	0.0434783
PRDM5	46	2	0.0434783
COL5A2	47	2	0.0425532
IGHMBP2	48	2	0.0416667
TRAF3IP2	49	2	0.0408163
IL17RC	49	2	0.0408163
IL17F	49	2	0.0408163
CARD9	49	2	0.0408163
CLEC7A	49	2	0.0408163
IL17RA	49	2	0.0408163
MMP1	50	2	0.04
STAT1	51	2	0.0392157
CTNS	51	2	0.0392157
TSHR	51	2	0.0392157
PSAP	53	2	0.0377358
ASAH1	53	2	0.0377358
DSP	53	2	0.0377358
PSMB8	53	2	0.0377358
COX15	54	2	0.037037
EXOSC3	55	2	0.0363636
EXOSC8	55	2	0.0363636
VRK1	55	2	0.0363636
BDNF	56	2	0.0357143
PLEC	56	2	0.0357143
NAGA	57	2	0.0350877
STIM1	57	2	0.0350877
TENM3	58	2	0.0344828
MITF	59	2	0.0338983
SCO2	61	2	0.0327869
RBP4	61	2	0.0327869
CASR	62	2	0.0322581
EPG5	62	2	0.0322581
PDHA1	63	2	0.031746
COL7A1	65	2	0.0307692
ABCC6	65	2	0.0307692
SLC52A2	67	2	0.0298507
VSX2	68	2	0.0294118
PAX6	69	2	0.0289855
MYO7A	69	2	0.0289855
RYR1	69	2	0.0289855
ABCB6	69	2	0.0289855
SLC52A3	70	2	0.0285714
GJB3	72	2	0.0277778
NPHP3	83	2	0.0240964
ALMS1	83	2	0.0240964
USH2A	102	2	0.0196078
GDF3	104	2	0.0192308
SCN1A	105	2	0.0190476
WT1	106	2	0.0188679
ZNF408	113	2	0.0176991
CYTB	114	2	0.0175439
GJB2	118	2	0.0169492
RRM2B	130	2	0.0153846
GJB6	131	2	0.0152672
GDF6	145	2	0.0137931
ZBTB42	2	1	0.5
ESR1	3	1	0.333333
SECISBP2	3	1	0.333333
MKRN3	3	1	0.333333
MCM9	4	1	0.25
GHRHR	4	1	0.25
ALDH6A1	4	1	0.25
DCPS	4	1	0.25
PTPN14	4	1	0.25
PLEKHM1	4	1	0.25
NAT8L	5	1	0.2
POF1B	5	1	0.2
LTC4S	6	1	0.166667
GHSR	6	1	0.166667
HOXD10	6	1	0.166667
ALB	7	1	0.142857
RDH11	7	1	0.142857
SP110	7	1	0.142857
ADAT3	7	1	0.142857
ERCC6L2	7	1	0.142857
FSHB	7	1	0.142857
NARS2	7	1	0.142857
MIR17HG	7	1	0.142857
MPDZ	7	1	0.142857
ADAMTS18	7	1	0.142857
GPT2	8	1	0.125
TUBG1	8	1	0.125
VARS2	8	1	0.125
SYN1	8	1	0.125
RNF135	8	1	0.125
DBH	9	1	0.111111
TRH	9	1	0.111111
RSPO4	9	1	0.111111
PSPH	9	1	0.111111
THOC2	9	1	0.111111
UBB	9	1	0.111111
B4GALT1	9	1	0.111111
MAB21L2	9	1	0.111111
HYAL1	10	1	0.1
STT3A	10	1	0.1
RARS	10	1	0.1
DHTKD1	10	1	0.1
NR2F1	10	1	0.1
ENTPD1	10	1	0.1
TUBB	10	1	0.1
STX16	10	1	0.1
GNAS-AS1	10	1	0.1
CHUK	11	1	0.0909091
RAD50	11	1	0.0909091
EGF	11	1	0.0909091
GH1	11	1	0.0909091
CNNM2	11	1	0.0909091
TUFM	11	1	0.0909091
KIF2A	11	1	0.0909091
RNF168	11	1	0.0909091
PVRL4	11	1	0.0909091
AFF2	11	1	0.0909091
ROBO3	11	1	0.0909091
H6PD	11	1	0.0909091
HSD11B1	11	1	0.0909091
TUBA8	12	1	0.0833333
PYCR2	12	1	0.0833333
IER3IP1	12	1	0.0833333
MCM4	12	1	0.0833333
RTTN	12	1	0.0833333
ADCY6	12	1	0.0833333
CNTNAP1	12	1	0.0833333
KCTD7	12	1	0.0833333
MC2R	12	1	0.0833333
MRAP	12	1	0.0833333
NNT	12	1	0.0833333
PDSS1	12	1	0.0833333
PHF8	12	1	0.0833333
ACADSB	13	1	0.0769231
CYB5R3	13	1	0.0769231
KIF5C	13	1	0.0769231
FLVCR2	13	1	0.0769231
SZT2	13	1	0.0769231
COQ9	13	1	0.0769231
TAF2	13	1	0.0769231
MYH2	13	1	0.0769231
HDAC9	13	1	0.0769231
LAMB1	13	1	0.0769231
ABAT	14	1	0.0714286
C2CD3	14	1	0.0714286
PNPO	14	1	0.0714286
SLC35C1	14	1	0.0714286
CFL2	14	1	0.0714286
FAR1	14	1	0.0714286
ERBB3	14	1	0.0714286
JAM3	14	1	0.0714286
PCNA	14	1	0.0714286
UPB1	14	1	0.0714286
KCNK9	14	1	0.0714286
ACY1	14	1	0.0714286
LHCGR	14	1	0.0714286
CLIC2	14	1	0.0714286
MTHFR	15	1	0.0666667
SGCG	15	1	0.0666667
CTCF	15	1	0.0666667
SBF1	15	1	0.0666667
ELAC2	15	1	0.0666667
FLI1	15	1	0.0666667
B2M	15	1	0.0666667
SPINT2	15	1	0.0666667
GCM2	16	1	0.0625
DHFR	16	1	0.0625
STAR	16	1	0.0625
TNNT1	16	1	0.0625
FOXE1	17	1	0.0588235
NADK2	17	1	0.0588235
LIAS	17	1	0.0588235
TUBA1A	17	1	0.0588235
AP1S1	17	1	0.0588235
BCAP31	17	1	0.0588235
CLPB	17	1	0.0588235
ABCA5	17	1	0.0588235
LAMA2	17	1	0.0588235
ADD3	18	1	0.0555556
DLAT	18	1	0.0555556
GAD1	18	1	0.0555556
SLC2A2	18	1	0.0555556
KANK1	18	1	0.0555556
SUOX	18	1	0.0555556
AMPD2	18	1	0.0555556
AKR1D1	18	1	0.0555556
HAMP	18	1	0.0555556
HFE2	18	1	0.0555556
DDX3X	18	1	0.0555556
CHKB	19	1	0.0526316
STT3B	19	1	0.0526316
XPA	19	1	0.0526316
PPP2R5D	19	1	0.0526316
MPDU1	20	1	0.05
FGF20	20	1	0.05
SPATA5	20	1	0.05
DDHD2	20	1	0.05
MPC1	20	1	0.05
RNASET2	20	1	0.05
TSHB	20	1	0.05
LARS	20	1	0.05
DPYS	20	1	0.05
CFC1	20	1	0.05
TRAPPC11	21	1	0.047619
QDPR	21	1	0.047619
SPR	21	1	0.047619
FARS2	21	1	0.047619
BICD2	21	1	0.047619
PDZD7	21	1	0.047619
AGXT	21	1	0.047619
MLC1	21	1	0.047619
HEPACAM	21	1	0.047619
SBF2	21	1	0.047619
ELF4	22	1	0.0454545
GLYCTK	22	1	0.0454545
DPYD	22	1	0.0454545
DLD	22	1	0.0454545
CLDN1	22	1	0.0454545
ST3GAL5	22	1	0.0454545
SGSH	22	1	0.0454545
COLQ	23	1	0.0434783
GFM1	23	1	0.0434783
PTS	23	1	0.0434783
PGM3	23	1	0.0434783
ROGDI	23	1	0.0434783
HSD3B7	23	1	0.0434783
COG4	23	1	0.0434783
CYP11B1	23	1	0.0434783
ACO2	24	1	0.0416667
ARFGEF2	24	1	0.0416667
ERMARD	24	1	0.0416667
PLEKHG5	24	1	0.0416667
EIF2B4	24	1	0.0416667
EIF2B3	24	1	0.0416667
EIF2B2	24	1	0.0416667
EIF2B5	24	1	0.0416667
EIF2B1	24	1	0.0416667
ZNF592	25	1	0.04
G6PC	25	1	0.04
TPI1	25	1	0.04
SLC4A1	26	1	0.0384615
CYP1B1	26	1	0.0384615
AARS	26	1	0.0384615
COL4A3BP	26	1	0.0384615
PLG	26	1	0.0384615
UMPS	26	1	0.0384615
EMD	27	1	0.037037
HSPD1	27	1	0.037037
CHMP1A	27	1	0.037037
AUH	27	1	0.037037
AFF4	27	1	0.037037
GBA2	27	1	0.037037
USH1G	28	1	0.0357143
ITGA6	28	1	0.0357143
ADGRV1	28	1	0.0357143
HEXA	28	1	0.0357143
NAGLU	28	1	0.0357143
ABCD4	29	1	0.0344828
NEFL	29	1	0.0344828
PNPLA1	29	1	0.0344828
DCX	30	1	0.0333333
EML1	30	1	0.0333333
PKHD1	30	1	0.0333333
SLC12A5	30	1	0.0333333
GALT	30	1	0.0333333
SEPT9	30	1	0.0333333
TBX5	31	1	0.0322581
ZSWIM6	31	1	0.0322581
CERS3	31	1	0.0322581
AIRE	32	1	0.03125
L2HGDH	32	1	0.03125
SLC37A4	33	1	0.030303
GRHL2	33	1	0.030303
SAT1	33	1	0.030303
IL6R	33	1	0.030303
EGR2	33	1	0.030303
MYBPC1	33	1	0.030303
DGUOK	34	1	0.0294118
HSD17B10	34	1	0.0294118
LMBRD1	34	1	0.0294118
FRG1	34	1	0.0294118
DUX4	34	1	0.0294118
SMCHD1	34	1	0.0294118
SLC25A46	34	1	0.0294118
THPO	34	1	0.0294118
INS	34	1	0.0294118
IDH1	34	1	0.0294118
TSPAN12	35	1	0.0285714
TRAF6	35	1	0.0285714
NEK8	35	1	0.0285714
PRX	35	1	0.0285714
SMPD1	36	1	0.0277778
PAH	36	1	0.0277778
HNRNPA2B1	37	1	0.027027
TYR	37	1	0.027027
PAX8	37	1	0.027027
DNM2	38	1	0.0263158
GCK	38	1	0.0263158
NTRK1	38	1	0.0263158
CDH3	39	1	0.025641
LAMC2	39	1	0.025641
PCDH19	40	1	0.025
KCNT1	40	1	0.025
PDX1	40	1	0.025
KCNJ11	40	1	0.025
NDUFAF3	40	1	0.025
NDUFAF1	40	1	0.025
NDUFA11	40	1	0.025
NDUFAF4	40	1	0.025
NDUFA1	40	1	0.025
NDUFB3	40	1	0.025
NDUFB9	40	1	0.025
NDUFS6	40	1	0.025
NUBPL	40	1	0.025
POLR3A	41	1	0.0243902
POLR3B	41	1	0.0243902
CTNNB1	41	1	0.0243902
PCCA	42	1	0.0238095
PCCB	42	1	0.0238095
GPSM2	42	1	0.0238095
CD79A	43	1	0.0232558
CD79B	43	1	0.0232558
IGHM	43	1	0.0232558
IGLL1	43	1	0.0232558
BLNK	43	1	0.0232558
TCF3	43	1	0.0232558
LRRC8A	43	1	0.0232558
ABCD1	44	1	0.0227273
GNA11	44	1	0.0227273
GATA2	44	1	0.0227273
AIFM1	44	1	0.0227273
XPR1	45	1	0.0222222
LAMB2	45	1	0.0222222
SLC20A2	45	1	0.0222222
CYP27A1	45	1	0.0222222
GCDH	45	1	0.0222222
DFNB31	46	1	0.0217391
GDAP1	46	1	0.0217391
SUCLA2	47	1	0.0212766
GMPPA	47	1	0.0212766
AAAS	47	1	0.0212766
ELOVL4	47	1	0.0212766
GNAQ	47	1	0.0212766
GABRA1	48	1	0.0208333
SLC2A1	48	1	0.0208333
USH1C	48	1	0.0208333
CIB2	48	1	0.0208333
CDH23	48	1	0.0208333
PCDH15	48	1	0.0208333
TYROBP	49	1	0.0204082
KRT5	49	1	0.0204082
FZD4	49	1	0.0204082
EDNRB	50	1	0.02
PMP22	50	1	0.02
PDGFB	51	1	0.0196078
HFE	51	1	0.0196078
TRAF3IP1	51	1	0.0196078
CEP164	51	1	0.0196078
GJB1	51	1	0.0196078
MPZ	51	1	0.0196078
MTFMT	52	1	0.0192308
TXNRD2	52	1	0.0192308
GABRG2	53	1	0.0188679
BTK	53	1	0.0188679
LAMA3	53	1	0.0188679
ABCC8	53	1	0.0188679
NIPAL4	53	1	0.0188679
KRT14	54	1	0.0185185
NPHP4	54	1	0.0185185
ALOX12B	54	1	0.0185185
ALOXE3	54	1	0.0185185
TGM1	54	1	0.0185185
PAX2	55	1	0.0181818
MFN2	55	1	0.0181818
ADA	55	1	0.0181818
PLP1	57	1	0.0175439
HYLS1	57	1	0.0175439
AR	62	1	0.016129
DOLK	63	1	0.015873
HNF4A	63	1	0.015873
INVS	64	1	0.015625
ITGB4	64	1	0.015625
NDUFAF2	64	1	0.015625
NDUFS1	64	1	0.015625
NDUFS2	64	1	0.015625
NDUFS3	64	1	0.015625
NDUFV1	64	1	0.015625
NDUFS4	64	1	0.015625
NDUFS8	64	1	0.015625
NDUFV2	64	1	0.015625
NDUFAF5	64	1	0.015625
NDUFS7	64	1	0.015625
FOXRED1	64	1	0.015625
EDN3	65	1	0.0153846
ABCA12	67	1	0.0149254
TAZ	68	1	0.0147059
PRPS1	69	1	0.0144928
GLA	70	1	0.0142857
SCN1B	71	1	0.0140845
MPL	72	1	0.0138889
SOX3	72	1	0.0138889
ND3	74	1	0.0135135
SLC26A4	76	1	0.0131579
TNXB	78	1	0.0128205
ND2	78	1	0.0128205
MAPT	79	1	0.0126582
TSC2	82	1	0.0121951
HNRNPA1	89	1	0.011236
LYRM7	90	1	0.0111111
CYC1	90	1	0.0111111
UQCC2	90	1	0.0111111
UQCRQ	90	1	0.0111111
UQCC3	90	1	0.0111111
TTC19	90	1	0.0111111
UQCRB	90	1	0.0111111
UQCRC2	90	1	0.0111111
TSC1	90	1	0.0111111
SLC7A14	92	1	0.0108696
CA4	92	1	0.0108696
PRPF4	92	1	0.0108696
PRPF3	92	1	0.0108696
FSCN2	92	1	0.0108696
CNGB1	92	1	0.0108696
CNGA1	92	1	0.0108696
PRPF31	92	1	0.0108696
EYS	92	1	0.0108696
TOPORS	92	1	0.0108696
FAM161A	92	1	0.0108696
MERTK	92	1	0.0108696
PRPF8	92	1	0.0108696
GUCA1B	92	1	0.0108696
IDH3B	92	1	0.0108696
C2ORF71	92	1	0.0108696
MAK	92	1	0.0108696
NEK2	92	1	0.0108696
NRL	92	1	0.0108696
PDE6A	92	1	0.0108696
PDE6G	92	1	0.0108696
RBP3	92	1	0.0108696
RGR	92	1	0.0108696
RLBP1	92	1	0.0108696
ROM1	92	1	0.0108696
RP9	92	1	0.0108696
RP1	92	1	0.0108696
RP2	92	1	0.0108696
DHDDS	92	1	0.0108696
PRCD	92	1	0.0108696
SNRNP200	92	1	0.0108696
CERKL	92	1	0.0108696
KIZ	92	1	0.0108696
KLHL7	92	1	0.0108696
ARL2BP	92	1	0.0108696
TUB	92	1	0.0108696
ZNF513	92	1	0.0108696
PRPF6	92	1	0.0108696
IQCB1	93	1	0.0107527
NR2E3	95	1	0.0105263
IMPG2	99	1	0.010101
PDE6B	99	1	0.010101
RHO	99	1	0.010101
SAG	99	1	0.010101
CLRN1	99	1	0.010101
SALL4	100	1	0.01
C8ORF37	107	1	0.00934579
CDHR1	107	1	0.00934579
SEMA4A	107	1	0.00934579
BEST1	107	1	0.00934579
ABCA4	110	1	0.00909091
MYH7	112	1	0.00892857
PROM1	113	1	0.00884956
LRAT	113	1	0.00884956
IMPDH1	113	1	0.00884956
RDH12	113	1	0.00884956
SPATA7	113	1	0.00884956
TULP1	113	1	0.00884956
RPE65	115	1	0.00869565
CRB1	116	1	0.00862069
PRPH2	117	1	0.00854701
TREM2	124	1	0.00806452
VCP	124	1	0.00806452
BCS1L	125	1	0.008
CRX	126	1	0.00793651
POLG	146	1	0.00684932
RPGR	165	1	0.00606061
CA8	56	0	0
WDR81	56	0	0
ATP8A2	56	0	0
VLDLR	56	0	0
MAGEL2	24	0	0
NGLY1	9	0	0
AGPS	6	0	0
SDHA	158	0	0
PRKCD	96	0	0
CHCHD10	94	0	0
TNFRSF13B	70	0	0
FUZ	64	0	0
TNFSF12	68	0	0
CD19	68	0	0
MS4A1	68	0	0
TNFRSF13C	68	0	0
CD81	68	0	0
LRBA	68	0	0
CR2	68	0	0
NFKB1	68	0	0
NFKB2	68	0	0
ICOS	68	0	0
RAX2	58	0	0
ATL1	54	0	0
BSND	54	0	0
FERMT1	66	0	0
PHYH	52	0	0
SIGMAR1	46	0	0
TMC1	45	0	0
MYO6	45	0	0
TECTA	45	0	0
FXN	39	0	0
SFTPC	36	0	0
VANGL1	42	0	0
SPTLC2	35	0	0
ATL3	35	0	0
SPTLC1	35	0	0
KIF1B	34	0	0
KCNJ10	46	0	0
KARS	37	0	0
PNPT1	37	0	0
SLITRK6	35	0	0
MET	35	0	0
DCDC2	34	0	0
SACS	30	0	0
STK11	45	0	0
STRC	32	0	0
PDGFRA	35	0	0
ADCY1	29	0	0
OTOF	29	0	0
LHFPL5	29	0	0
FAM65B	29	0	0
ESPN	29	0	0
MYO15A	29	0	0
EPS8	29	0	0
ESRRB	29	0	0
ELMOD3	29	0	0
CABP2	29	0	0
LOXHD1	29	0	0
TRIOBP	29	0	0
DFNB59	29	0	0
HGF	29	0	0
GIPC3	29	0	0
GRXCR1	29	0	0
GRXCR2	29	0	0
CLIC5	29	0	0
MYO3A	29	0	0
OTOGL	29	0	0
TSPEAR	29	0	0
OTOG	29	0	0
SERPINB6	29	0	0
TMIE	29	0	0
PTPRQ	29	0	0
RDX	29	0	0
MARVELD2	29	0	0
OTOA	29	0	0
SLC26A5	29	0	0
LRTOMT	29	0	0
CLDN14	29	0	0
TMPRSS3	29	0	0
SYNE4	29	0	0
TPRN	29	0	0
MSRB3	29	0	0
ILDR1	29	0	0
MNX1	30	0	0
NFKBIA	19	0	0
ZIC3	19	0	0
LPIN2	29	0	0
GARS	20	0	0
INF2	19	0	0
MRPS16	18	0	0
RAB7A	17	0	0
FAM58A	25	0	0
SLURP1	16	0	0
DCAF8	15	0	0
DOCK7	15	0	0
MUC5B	14	0	0
FOXI1	22	0	0
SFTPA2	10	0	0
DPP9	10	0	0
FAM13A	10	0	0
OBFC1	10	0	0
SFTPA1	10	0	0
ATP11A	10	0	0
GNB4	9	0	0
TSHZ1	7	0	0
CSF3R	5	0	0
FAM83H	4	0	0
WAS	78	0	0
WIPF1	70	0	0
REEP1	28	0	0
RNF216	29	0	0
RHBDF2	17	0	0
LRSAM1	14	0	0
DDX59	19	0	0
SLC38A8	9	0	0
