## Extended Data Table 10 for "Genes Affecting Vocal and Facial Anatomy Went Through Extensive Regulatory Divergence in Modern Humans"

### Sheet: rep1
Extended Data Table 10. Statistics for chimp bone RRBS
Total reads	PF reads	Read length	Total bases	PF bases	Q20 bases	PF Q20 bases	Q30 bases	PF Q30 bases	Q20 Equivalent yield	PF Q20 Equivalent yield
23285268	21089418	29	675272772	611593122	642296183	605263817	614145063	590938675	1193958611	1131329766
Cycle	Mean quality
1	30.9204
2	31.8926
3	32.3746
4	34.7788
5	34.3919
6	34.5571
7	34.6645
8	34.4211
9	36.1484
10	36.0263
11	36.0029
12	35.9363
13	35.7486
14	36.8587
15	36.8859
16	36.7833
17	36.6077
18	36.5777
19	36.598
20	36.5068
21	36.3402
22	36.0951
23	36.0388
24	35.8667
25	35.738
26	35.5063
27	35.3057
28	35.0842
29	34.8489

### Sheet: rep2
Extended Data Table 10. Statistics for chimp bone RRBS
Total reads	PF reads	Read length	Total bases	PF bases	Q20 bases	PF Q20 bases	Q30 bases	PF Q30 bases	Q20 Equivalent yield	PF Q20 Equivalent yield
21915227	19908093	29	635541583	577334697	605385443	571325744	579145647	557775055	1125291810	1067715023
Cycle	Mean quality
1	30.9533
2	31.9018
3	32.3822
4	34.799
5	34.404
6	34.5771
7	34.6912
8	34.463
9	36.1974
10	36.0708
11	36.0573
12	35.9891
13	35.7955
14	36.9112
15	36.9437
16	36.8454
17	36.6647
18	36.6387
19	36.6565
20	36.5662
21	36.407
22	36.16
23	36.103
24	35.9308
25	35.8068
26	35.5731
27	35.3799
28	35.1575
29	34.9233
