## Extended Data Table 8 for "Genes Affecting Vocal and Facial Anatomy Went Through Extensive Regulatory Divergence in Modern Humans"

### Sheet: Marshall Smith vs. Neanderthal
Extended Data Table 8. Phenotypes associated with the Marshall-Smith syndrome and their directionality in the Neanderthal. Non-directional phenotypes (such as irregular dentition), or phenotypes that are pronounced in both directions (some patients have a short stature, some have a tall stature) were discarded
Phenotype ID	Phenotype in Marshall-Smith syndrome patients	Phenotype in the Neanderthal	Directionality in the Neanderthal	Reference
HP:0000879	Short sternum	Long sternum	opposite	PMID: 22382084
HP:0003100	Slender long bone	Robust long bones	opposite	PMID: 22341317, PMID: 12815095
HP:0000278	Retrognathia	Prognathism of the mandible and maxilla	opposite	PMID: 26639346, PMID: 12815095
HP:0006487	Bowing of the long bones	Bowing of the long bones	same	PMID: 26639346, PMID: 12815095
HP:0000463	Anteverted nares	Unknown	N/A
HP:0000316	Hypertelorism	No significant difference identified	N/A
HP:0011800	Hypoplasia of midface	Prognathism of the midface	opposite	PMID: 26639346, PMID: 12815095
HP:0001601	Laryngomalacia	Unknown	N/A
HP:0002007	Frontal bossing of forehead	Sloping forehead, but protruding brow ridge	N/A	PMID: 22341317, PMID: 12815095
HP:0010759	Prominence of the premaxilla	Prognathism of the maxilla	same	PMID: 26639346, PMID: 22341317, PMID: 26639346
HP:0005616	Accelerated skeletal maturation	No significant difference identified	N/A
HP:0003196	Short nose	Long nasal bridge	opposite	PMID: 22341317, PMID: 12815095
HP:0011220	Prominent forehead	Sloping forehead	opposite	PMID: 22341317
HP:0004349	Reduced bone mineral density	Elevated bone mineral density	opposite	PMID: 25535354
HP:0040079	Irregular dentition (hypoplastic)	Hyperplasic	opposite	PMID: 21078988
HP:0000453	Choanal atresia	Large nasal cavity, elevated pneumatization in the frontal, nasal and maxillary sinuses	opposite	PMID: 22341317
HP:0005280	Depressed nasal bridge	Pronounced nasal bridge	opposite	PMID: 22341317, PMID: 12815095
HP:0003778	Short mandibular rami	Shorter ramus	same	PMID: 26748764
HP:0001363	Craniosynostosis	Later premaxillary synostosis	opposite	PMID: 10444349
HP:0000272	Malar flattening	Inflated infra-orbital regions of the maxilla, midfacial prognathism	opposite	PMID: 22341317
HP:0000347	Micrognathia	Robust mandible and maxilla	opposite	PMID: 22341317, PMID: 12815095
HP:0000586	Shallow orbits	Large orbital volume	opposite	PMID: 23486442
HP:0000452	Choanal stenosis	Large nasal cavity, elevated pneumatization in the frontal, nasal and maxillary sinuses	opposite	PMID: 22341317
HP:0000396	Overfolded helix	Unknown	N/A
HP:0003414	Atlantoaxial dislocation	No significant difference identified	N/A
HP:0006642	Large sternal ossification centers	No significant difference identified	N/A
HP:0001382	Joint hypermobility	No significant difference identified	N/A
HP:0009882	Short distal phalanx of finger	Short distal phalanx of finger	same	PMID: 11042536
HP:0002650	Scoliosis	Reduced lordotic curvature	opposite	PMID: 22052243
HP:0002757	Recurrent fractures (due to osseous fragility)	High bone density	opposite	PMID: 25535354
HP:0000767	Pectus excavatum	Enlarged thoaracic volume	opposite	PMID: 22382084
HP:0003311	Hypoplasia of the odontoid process	No significant difference identified	N/A

### Sheet: Malan vs. Neanderthal
Extended Data Table 8. Phenotypes associated with the Malan syndrome and their directionality in the Neanderthal. Non-directional phenotypes (such as irregular dentition), or phenotypes that are pronounced in both directions (some patients have a short stature, some have a tall stature) were discarded
Phenotype in Malan syndrome patients	Phenotype in the Neanderthal	Directionality in the Neanderthal	Reference
Scoliosis	Reduced lordotic curvature	opposite	PMID: 23541382
Prominent forehead	Sloping forehead	opposite	PMID: 22341317
Prominent chin	No chin	opposite	PMID: 19805258
Mild facial assymetry	N/A	N/A
Plagiocephaly	N/A	N/A
Pectus excavatum	Enlarged thoaracic volume	opposite	PMID: 22382084
Scaphocephaly	No significant difference identified	N/A
Depressed nasal bridge	Pronounced nasal bridge	opposite	PMID: 22341317, PMID: 12815095
Deep-set eyes	No significant difference identified	N/A
High-arched palate	Low palate	opposite	PMID: 26639346
Frontal bossing	Sloping forehead, but protruding brow ridge	N/A	PMID: 22341317, PMID: 12815095
Small mouth	Large mouth	opposite	PMID: 19805258
Pointed chin	Wide anterior mandible	opposite	PMID: 19805258
Advanced bone age	No significant difference identified	N/A
Macrocephaly	Large cranium	same	PMID: 17311777
